# A high-level programming language for generative biology with Proto

**DOI:** 10.64898/2026.06.22.733870

**Authors:** Aditi T. Merchant, Daniel Guo, Ben Viggiano, Lucas Brennan-Almaraz, Evelyn Hur, Tina Mai, Peter Yin, Samuel H. King, Euan A. Ashley, Brian L. Hie

## Abstract

Programmable composition of complex systems is a longstanding goal of biological research. Generative modeling has improved the reliability of computational design, but existing methods are highly specialized and are difficult to extend or compose. Here, we introduce Proto, a high-level programming language for generative biology. By composing a small set of abstract primitives into structured programs, Proto encodes generative design campaigns across diverse modalities and scales—spanning DNA, RNA, proteins, ligands, and their interactions. Proto readily incorporates predictive models into generative workflows, which we leveraged to design alternatively spliced introns with experimental validation in human cell lines. Proto is natively multi-objective, enabling the design of promoter-repressor pairs with leading experimental success rates for synthetic protein-DNA design. Alongside AI agents, Proto enables the specification of complex pathways and regulatory logic through natural language instructions. We openly release Proto, including software infrastructure and user interfaces, to enable widespread access to generative biological programming.
