## Supplementary material for "A high-level programming language for generative biology with Proto": Data S1: AG+ST intron designs - K562 off target.csv

Category	Rank	Length	Sequence	Delta SSU	Target mean SSU	Off target mean SSU	Target ST tissue	Off target ST tissue	ST Boundary Mean Prob	ST Donor Mean Prob	ST Acceptor Mean Prob	ST Delta SSU	ST Target Mean Prob	ST Off Target Mean Prob	SVG Path
neural_stspec_off	1	379	GTTGGTACCGGCAGCGGCAGCGCGCGGAGCGCTGTCCATGGTGCTGAAATCTGGCGCTAGCCTTTGTTCCCTAGAAACGTCTGGCACTGATTAGGCGGGGCTGTGGGGGAGGGGCGCGATATGCTGTGCAATTCCGCCCCCGCAGGCTGGCTGAAAGAGATAAAGGCTCCTGCAGAGCCCTCAAATCTGGGCGCGGCACAGATTGCAGGTTCTTGCAAGGAGAGGAGGGGGTTAAACATAAAGCCGCCTAGGATGACGTCATCCTAAATTCCCGGCTGCAGCTTCTTTTGTTCGGGTGGGGGAAGGGAGTCGGGAGAGCTGCAGCAAGCGCCATCTTCGCAGCCCGGGCTGACGGGGCCCCCCGGTGTCGTCCGGGCAG	0.454	0.732	0.278	BRAIN	BLOOD	0.978	0.965	0.990	0.362	0.657	0.295	svgs/config_40_design_000_b4ff26ab14_all_plasmid_all_genomic_mean_std.svg
neural_stspec_off	2	379	GTGAGCGCGCGAGCGCGGGGCTCGGCGCGTGCACGCGTACGCAATCTCGGTCTAAATAAAGCCTTATCAGCTCTTTGTCCGGCTGCAGTGATTTCCGCTTTCCGCGCTCGCCGGCGCTCGGTTCAGCACCATGGACAGCTCCGGGTTTTCTTTGTCTGGGACTGGGGGAAGGGCTGAGTGCCGCTGTCCAGGGTCGGTGCTGATTTAGACCAGATGGTTTGCATAGCTGATGACCTCATCGGTTGCTAGGCAACTGAGCGGGTGGGGGAGCAAATTCCTTCCCCGTTTGCAAATCTCTGCAGCCGGGGGTTGGGCGCGGCTGCAACCGGTTCAACCCGCTCCGCGGCGCTTTGTCAGGCAGCGTCCTTTGTTCTTCAAG	0.436	0.737	0.301	BRAIN	BLOOD	0.972	0.953	0.991	0.359	0.671	0.311	svgs/config_77_design_000_daa3fb0b43_all_plasmid_all_genomic_mean_std.svg
neural_stspec_off	3	379	GTACCGCGCGCTGTGATTTCTCCCTTTCTTAGTAACGCGGCTTGCTGAAAGGCGCTGTCCATGGTGCTAACCTACGCTTTCAGCACCGCGGCGCGCCGGCTGCTCTGCACGGTAGTGGTGCTGAAAGGGAAGCGATCAGATTTCAGGCAGAACAAAAGGGGGTTGTAAATTCTTTGCGTGGGGGAGGGCAGTGATTTTACTGCCAAAGAATGCCTTATCTCCTAGCAACCGGAGCAAGACTGTGGGGGGGAAGATAAGAAAAAAGAGCTGGGAACGCCTTTGTCTGCAGATTTGCAGCTATAGATTTTTCGGGATGACGTCATCCCAGCGCTGCGCAAGCGCGATAGCTAGCGGCCGGGCTTTGTTCTCGGTTTCTCAG	0.430	0.697	0.267	BRAIN	BLOOD	0.956	0.930	0.981	0.341	0.596	0.255	svgs/config_42_design_000_94b981b243_all_plasmid_all_genomic_mean_std.svg
neural_stspec_off	4	379	GTTAGCGCAGGCGCGCGGGGCGTGTCTACTGCCGTGATTTCTTTTGTTTGAGCAGAAGCGGGGGAGGAAGTGGTAGAAAAAAAAGCTCGGCTTTGTTCCCTCATCTGCATCAGCACATTTAAATCTGGCCGGCAAGCTTTGCACAGATTTCAGCACCATGGACAGCTCCTTGCAGCACTCTGGTGCTGGATAGCTCCTTTGTTTGCCGGGCGCGGCATTTTTCCGCTCTGCAGCTTGCAGAGCCTAAAGGGTTAAAATGCAGCCCAACCCTGAAATTCCTTAGGATGACGTCATTTCCCCCACTCCCTGTCCCTTTAAGATTCCCTTCGCATGCGCTCTGCAGCTAGTCACTCGCTTCTCCTTTGTGTCGCCGCGGCAG	0.425	0.699	0.274	BRAIN	BLOOD	0.968	0.961	0.976	0.353	0.670	0.316	svgs/config_32_design_000_38a7a865f4_all_plasmid_all_genomic_mean_std.svg
neural_stspec_off	5	379	GTCGGTGCATACAGGGTTAATTTTTTGCAGCGAACGTCGCGTGATTTAAGCTACTCTCCCATCCCCCCAGAATTTGAATGGGGCCCCTTCCTCCAATCGCTTTCGCAAGGGCTATAAAAAGCAGTGATTTCATCTGAAAGGAATCTGAAACAAAGGAGTCTGGGGGCGCCGGGCGAGGCGCAGGTTTGCGGGCGAGGGGGGCGTTCAGCTGCAGAGCTCTGATTAGCATTCAAAGGGAGCCATCTGGCAGCCAGATTTAGAGGGGAAGGAAAGCGGTTTCTTATCTCGCTAAGCTGCAGAGCCGGCGAGCGTAGGAGCACCAGATTTCAGCACCATGGACAGCGCCCGGCAGCTCTTTTGTTTGATTCTATGGCTCTAG	0.410	0.776	0.366	BRAIN	BLOOD	0.962	0.933	0.991	0.378	0.635	0.257	svgs/config_9_design_000_17fd0d4e6d_all_plasmid_all_genomic_mean_std.svg
neural_stspec_off	6	379	GTAAATGGCGGCCCCTGCAGCCGCCTGCAGAGACAAAAGACTGAGATTGCGTCACCGCTCTTTGTTCTCGGCGGGCCCCTCCCCCATTCCTAAATCACGGCGCCGGCTCGGCTGCAGGCTCTTATCAGCTTCCCCAGAAGGAGCTGTCTAACAAAAGAGCTGGTGCTGAAAGGGGAAGGGAGAAATCTGAGCCCTGCAGAGGCGCGCCTGCACAGCCAGAGCGCTGTCCATGGTGCTGATCAGCACTGATTGCGCGGACAGCAACCACGCCCAAATTCCTTTCCCCCCTATTCCGGAGAGAGCTGACAAAGCGCTTTTTTTCCGCGGCTGCAGCAGCCGGCTCCTTTGTTAAGCTATCGCTTTTTTCACGCCGGAATAG	0.405	0.732	0.327	BRAIN	BLOOD	0.944	0.921	0.967	0.308	0.520	0.212	svgs/config_50_design_000_f89285919b_all_plasmid_all_genomic_mean_std.svg
neural_stspec_off	7	379	GTAACAAAAGCAAGCGCGGTAGCTGTGATTTCAGCACCATGGACAGCGCTACTCAGCATTTAGAGCTCGCTCGCCCAACCCCCAACCCTGCCCAGTCGTGCATCCCGCGGTTGCTAGGCAGCCGAGAACAAAGGCTCACGGTTCCCCTTATCAGTCCCAGCTGCATTCTTAAGCGGTTAAAAGATTTGGAGGGGTTCTTGAGAAAAATACCAGACGATTACGTCATACTCAGGAATTCGGCCAATAGCAGCCCAGATTTGAGGTTTTTTCTTTATCTCGCCCCCTCCTCCACCCGTTGCCATGGCAATGCAAATCTTGCAGATCGTAAAGCAGCTCTGATTTAGCTGCGCGCAGCACAAGCGCCATTGTTCCCTCGCAG	0.401	0.694	0.293	BRAIN	BLOOD	0.940	0.908	0.973	0.299	0.548	0.249	svgs/config_1_design_000_04252a8fcc_all_plasmid_all_genomic_mean_std.svg
neural_stspec_off	8	379	GTGAGGGCGAAAAATGGCGGTTTGGCTCCCCCTTTAAATCACGGCGCGCCTCACATTGCAGTCCTTTGTTCCTCTAAATCAATGCACGGCCGCAACTATTCAGCACCTTGGACAGAGCCTAGCGTGCCGCATATCAGGACCACCAAAAAAGGAAATAGGCTGAGGTCATCTTTTTCTGCAAGAAACCCTGCACTTGAGTCTGCAGTGATTTCTTGCAAGACATGCTGAGGGGCCCCTTAAGGGGGTTGCCTAGCAACGGGAGTTGGCGAATTCCAGCCCGGATTTTTGCAAGCGGGGCAGGGGCGTTGCTTGATAAAGGCTGCGCAGCTCGGCTGCAGATTAGCTCACCGCTTCCTGCCTCTTTGTCTGCGCGGCGTAG	0.392	0.745	0.353	BRAIN	BLOOD	0.965	0.946	0.984	0.355	0.632	0.277	svgs/config_10_design_000_4464d58830_all_plasmid_all_genomic_mean_std.svg
neural_stspec_off	9	379	GTACGCGGCGGATTTCAGGACCATGGTCAGCTCCCATGCGCTGCTGCAGCCCTAGCGACTCCTTTGTTTGCATCCTTTCCCCGGAGCCGCGGCAGTGATTGCATTCCGAGGTTTCTGGTTTCCATAGCGATTTGGGGGAAGGGGGTGCCGGAAAGTAATCTGAGAAGAAAAACCTTGCCAGCAGCCCTTATCTATTCTCCCGGCTGCAGACCCCCTCCTCCAACTCTTATTGGTTGCAGTGATTTGGTTAAATGAGTCAGCGGCTTATCCTTGCGCAACGTCAGCCTTTGTCTGGAGCGCTATAAAAAGCGCCGCCATTTGCTGCAGCAGCTAAACTCCCCCTCCCCTTACGGGCGCGGCTATTGTCTGTGTCGCGCAG	0.389	0.672	0.283	BRAIN	BLOOD	0.961	0.935	0.987	0.327	0.598	0.271	svgs/config_77_design_000_7956c552d1_all_plasmid_all_genomic_mean_std.svg
neural_stspec_off	10	379	GTAACAGGGCGTGGTGGGGGTTGCAAGCAATCAATAAACGAGCCTCTCTCCCCTGACGCCGCTTGGCCTCTTGCTTTGTTCTGCGCATCCCCCGCTCCAATCACAGCAGCCAGCGATGATGTCATCCTTTAGCTATCTTTGGTAAATTCTGCAGGGCTGCTCTGGGAGGAAGTGATAAAAGCAGATTGGGGGTCGCAGAGATTTGCATTTAAGCCTGACTCAGAGCCCAGAAATCTGGTGTGGGGGAGGGCTGGTGCAAGGATTCCGCGGCGCCGGGGTTTCTTTGTTCCGCCGCTCCGCCATGTGGTGCTGAAAGAGCGCTGCGCTTAGCAACGCCGGGGAGCTGTCCAAGGTACCTTTTCTGCTCTGCGCGCTGTAG	0.384	0.736	0.351	BRAIN	BLOOD	0.961	0.938	0.984	0.320	0.531	0.211	svgs/config_63_design_000_e7883ff5cf_all_plasmid_all_genomic_mean_std.svg
neural_stspec_off	11	379	GTAATCGCGCGTGCGTGCGCGTGCGCGTTGACGCGCGCGGCGGTCTTTGTTCTGCAGCGCCCTTTGTTCCTGCGCAAATAAAAAAAATCTTGCACCGGACACTAAAGGGTTAATTCTTCTTTGCAGGGTGGCCCCACCCAACCCCCAATCCCGTGCTTTCGCTGATAAGGTATGACATCATCGGCCGAGAATTGCAGTGATTTTGCGGTTGCGTTTCCCCAAATGCAAACCAGATTAGCTGCTCTTTTGTCTGGCAGCGCTGCAGATTTCAGCACCACGGACAGCGCTCGCATCCTGCCGGCGCTAGGGCTAGGTTTCCATGGCAGCGCGCCGCCTGATAAGCCGGCTTCATTTGTTAGCGCTGCCACTCCCTTCTTAG	0.383	0.760	0.377	BRAIN	BLOOD	0.954	0.951	0.957	0.274	0.538	0.264	svgs/config_88_design_000_ef5f9193e2_all_plasmid_all_genomic_mean_std.svg
neural_stspec_off	12	379	GTAGGAGCCGCCGGTTCAGCACCCTGGAGCTGTCCAGCACCGCTTTGCTGACTCAAGCTTTGATTTGCAAAACGCTTAGCGCGCGCTGGGCCGGGCTTTGTCTGCCGTTGCCTAGCAACGCTGCTGTCCGCAGTCCTAATCACGGGTTTGCACAGACAAAGGATTTAGGGGGGAAAATAAATATTATCAGCCGGATGTGGTCCAGATTAAAGTGGGGGGTTGTGCACAAATCGCGAGAAGGGTGTGGTATCTCTTGGACCAGCTTGCAGCCTTTCTTTGTCTGCAAGCGCCCATAAATCCCAGCCCCGCCCTCCTCCCTGCAAAAGAAATCGCTGCATTCCTCTAGCGCATTACATCATCCTCTGCGTTGCCGGCGTAG	0.382	0.677	0.295	BRAIN	BLOOD	0.946	0.908	0.985	0.332	0.605	0.273	svgs/config_83_design_000_f4b262d70a_all_plasmid_all_genomic_mean_std.svg
neural_stspec_off	13	379	GTTAGCGCGCCCGGGCGAGGGCGTTTTTAAACAAAGCAGTGCTGGTTCCTCTCCGTGCAGGCTGGCGCTGTCCGTGGTGCTGAAAAGCGCTGATTGCGCACAGATTTGCAAAGCTGGGTGGGGGAGGGGAAGCAGCTGGGTTTCTGCAACAAAGAAATTCTTAGCATTTCCCGGCCGGTTCCATCTGGCTCTGAGGGGGGCTGGGTAGATGACGTCACCCAGCTTAAAATGCCGTTCCAGATAATAAATCACAGCCGGGGGGTTTTAAAAGCTAAAGCACTTCCCGTTTCGCCCTTTGTTACCGGCCATTTGCAGGCAGACAAAATGGAGATTAGAGCGTGCAATCTGTTTGCTCAAGCCTTTCGCTAAATGCTCGCAG	0.372	0.637	0.266	BRAIN	BLOOD	0.974	0.959	0.989	0.338	0.621	0.282	svgs/config_95_design_000_2079e64545_all_plasmid_all_genomic_mean_std.svg
neural_stspec_off	14	379	GTAATGGCGGGCGTTGCAGGTGCTGAAATCAAAGCTCTCCGCCCCTCCCCCTGCTGCAGTCTATTCTTTGTCTTCGCTGCGCGCCGGAGCTGTTTCAGCACCATGGAGAGCGCCCAAGGGCGTTGCTAGGCAGCCAGGCTCGCTAACAAAAGAGCTGCAGAGCCGGCGGTTTAGAGATAAGGGCTAGGTTATAAAAAGCGCTCGGCTGCTGCAGCCCATTCGGGGGGAGAGGAGGCAAATCCGGGAGCTGCAGTTTAAAGATTAAACCCCCCTTTAAAGCCAAATCTCTGCAATCAGAGCTTATGCGCATTCTGAAGCGATGACATCAACGCTCTAGCCGCGCCCGGGATTCGGCTTACAGCCTTTGTGCTCTGAGCAG	0.368	0.682	0.314	BRAIN	BLOOD	0.966	0.945	0.987	0.342	0.590	0.247	svgs/config_39_design_000_da42100d81_all_plasmid_all_genomic_mean_std.svg
neural_stspec_off	15	379	GTGAGCCCCACCCCTAGCGCGCGCGGTTGCTGCAAAGATGGCGCTTGCAGGAAATAAAGGATTTTTTTTCCGCTGTGTGCGGTCTTTTGTCTGTGCGCCTGCAATCTCGGCACGGGCTATTCAGAGGCGCCGCGGGAGCTGTCCAGTGCTGAAATGGTGCTGACGGCTGCAGCCAGATGGGTTGCCGGTAGTAACCATAGCAACGCCTCTGAGCTCAGGTTGTTTGCAGATGAAATCAGAGCTTAGGAATTTGCTGCCCACCCCTTTGTCTGGCTCCTGATTCGCTCGGGCGCCATTCCGCCGAGATTGCAGAAAGGCTATAAATCTCTGCAGGGGGAGGGGGCAATTGCAGTCTGCGCTTGTGTCCTTGTCCTTGAAG	0.360	0.642	0.282	BRAIN	BLOOD	0.937	0.900	0.974	0.306	0.554	0.248	svgs/config_14_design_000_4c29c0b019_all_plasmid_all_genomic_mean_std.svg
neural_stspec_on	1	379	GTATGGGCGGTGCTAAGATCAATAAAGCGCTGTCGTGGTGCTGAAATTTCCTGTGCTCTGGTTTTCTTTGTTCGCGGGCGTGTCGCTGTCCGTGGTGCTGAAGGACAGCTCCCTCCTAGCTTAGCAAAGCGTTATCTTAGGCTGCAGAATAATCTCACTTCCTTTTAAAGCCGTGATTGCAGCAGCTGAAATAAATCAGGGTCTTTGGGCCCCAGCCAGGAATCCGCAAAGCGCCTAGCAACAGAAAAAATGCATGTAATGGCTCCCCTCCCCCTCACCCGGTTTCTTTGTCCCTGCATTCCCGGGCGGGGGAGGGTTTCCGGCGGGCGGAGCTAGCCCACTCCTACTCCCCTTCCCTTTTGTCCTCTGCGCGGCGCAG	0.416	0.702	0.286	BRAIN	BLOOD	0.977	0.964	0.990	0.395	0.674	0.279	svgs/config_10_design_000_41514234e3_all_plasmid_all_genomic_mean_std.svg
neural_stspec_on	2	379	GTCAGCGCCGCTAAATCTGTGCAATATGACTTTGCATTCGTGCTCGGCTTTTGTCTGAGTCTTTGTTCTCCCCGCCTGCAGTTAAATAAAATCCCTGCAATCTGTTTCCGGCGTTTTTTTATCTCTAAGCTCTGCTGCAGGGGGTGGTTAGCAATCAGGGCGCTGTCCAAGTGCTGAACAAAGAGAACCGCGGCTTGGACAGTTCCCTGGTGCTGAAATCAAATAGGGGCTGACGTAATCTCCTAGGAACTCAGAAAGGGGAAGTGCATTCCGCAGCCTTTGTGCGGCGCGGCTCCGCCCAGGGCTGAGATTGCAGCAAAAGGGTTAAGAGCCGCCCTGCTAGCTCAGCCGCGCCGCTCTGTTTCTTTGTTCTGCAAAG	0.381	0.700	0.320	BRAIN	BLOOD	0.970	0.957	0.983	0.380	0.632	0.252	svgs/config_40_design_000_7b6d0814aa_all_plasmid_all_genomic_mean_std.svg
neural_stspec_on	3	379	GTAGATACGCCCTCCGCGGCTGCACCTTAAATAAAGCGCGATTACGTCATCGCATTCCTTTCTTTGTCTGCCTGCATCTCTTTGTTCCCCTTTTGCGCCTGCGGGCGGCTCAGATTGGGTGCTGTCCATGGTGCTGAATTGCCTGCAATCTCAGCAAAGCCCGGCTGGGCTTTGTTCCGAGCGCTTAGCTTGCATTTCGGGAAGCATTTTGCTAGCTTATCGGCCGTGATTTGTTTCAAACATTGCGCAATCATTCGCACTGCTGAATCATGCCTTATCTTTTGTCTCCTAAGGGGTCTGGGCGGAGCTGATTCCCTTTTTGCGATCCCGGATGTGATTCATGCTAATCGCGAGCTCTCGGGTTCCATTGTCTTAAAAG	0.366	0.691	0.325	BRAIN	BLOOD	0.976	0.963	0.990	0.404	0.672	0.267	svgs/config_16_design_000_c9b705f80e_all_plasmid_all_genomic_mean_std.svg
neural_stspec_on	4	379	GTTAGCACCATGGACAGCTCCCTTCCGCTCACAAAGAGCGCCGCGGCGCCCTGCAAGGGTTGCTAGGCGAGGGAAAGATTAGCGTTTGCACTGATTTCCCCCCCGCAATTCTTTTGTTCCTCTTTTCAGGTTGCTAGGTCCTTATCAGAATAGCCAGGGTGCACAGATTTCAGGGAAAAGAGCCGCGCCCGTTTTCTTGCAAAATGCTGATATAGCATGTTAATCAGGGATGACGTAAGAGCTAAAGCCCCTCCCAATCCAGCTCGAGCGGGCGGGGGACAAAGCCTTTGTTTGCCGGCTCCTGCATCCAACCCCCCTTCTCTCTTTTCACTCAAAATGGCCGCTCACGCAGCTCCGGTCTTGCACTTCGCTTCTGCAG	0.352	0.651	0.299	BRAIN	BLOOD	0.981	0.972	0.990	0.416	0.680	0.264	svgs/config_24_design_000_9913485826_all_plasmid_all_genomic_mean_std.svg
neural_stspec_on	5	379	GTAGTTGCCTTTGTTTGTGGATCAATCATGGCGGCACGCGCGCATGACGTCATTAAAAGCTCTTTGTTTCTCGGATTTGTGTGTGGTGTTCTCTTTCTTTCTCTGTGGTTAAGATAAAAATCCTCCCGGGTTCCTTGATTTTTGCGGCCGCGCCCTTAGCGCTGCATGCTTAAGCTATTATGTAACTGGAGCTGTCCAGGGTGCTGAAGCTCTTGCATTAGCATTCGGCGCCCGGCGCGGCAGGCTTGGTTGCCTAGCAACCGCAGGAATTTGCTGACTGGCTGCATTTTTTTAACCGCAAAATCTCGGCTGCGCTGTTTGAGTGCTGGACAGCTCCCCTTTGTTCACCGGTTTCCTCCCTCCCATTTCCCCGGCTCAG	0.351	0.680	0.328	BRAIN	BLOOD	0.980	0.970	0.991	0.413	0.703	0.290	svgs/config_25_design_000_6ee3576e00_all_plasmid_all_genomic_mean_std.svg
neural_stspec_on	6	379	GTAATTTTTTCCGCTGCAGCTGCGGCTCGTGCGCCGAGATTTGCATTAATCTCGATGAGTCATTCTTTGTTCTTCCCGCTTTGTCTCCCTGCAAAACGTCTGGGTTTTATCAGCCAATAAAAGCTCAGTAAATCAGTGCTGACTGTTGCCATAGCAACTAGCTAAAACCAGGGGGGGATGGGAGGCAGGAAATAGTTAGCCTATGAATCGGGCCGGAGCTGCATTCCTTTTCAGGACCAGAGCTCTGGCCAGCGCCTAGCAACAATCAAGCGCCCTGCCGGGCGCTCTCCATGGTGCTGACCGTGCGGAGCAACCCGATCCGCGAACAAAGGAGTTCCCTTTTGAAATGAGCTGCATTTTTCTTCTCGTTGTTGCGAAG	0.349	0.657	0.308	BRAIN	BLOOD	0.944	0.903	0.985	0.380	0.623	0.243	svgs/config_184_design_000_f48c6b4476_all_plasmid_all_genomic_mean_std.svg
neural_stspec_on	7	379	GTACGACCCTGTAATGCAAGCGAATTTGAAATAAAGGACGTTTTGCGCGCAACGCGCGTCTGCGTCCTTGTGTGTTTGCAATGGCCCCCGCCCGTTTCTTTGTTTGCACAAGCAAAAGAATCTCTCTCCGGATCCCAACCCCCTTCTCATCTGGCTTTGATTTGCTTATCTCTGCAATTCCTCTGCGGCTGAGGGAGATAGTTGCCATAGCAACGACCATAAAAGGATGTGAAAGTCAGCGCTTGCGCATTTGCAATCTCTGCAACTTGATCCCTGTTCCTTTGTCTCAGACGCAGTGCTGAAATTCAGTACCATGGACAACGCCCGTTCGCTCGCCCGGCCGCTAACCGGGGTTCTTTGTTTCACGCTGCACGCTTAG	0.338	0.719	0.381	BRAIN	BLOOD	0.953	0.916	0.990	0.399	0.646	0.247	svgs/config_166_design_000_94f800d628_all_plasmid_all_genomic_mean_std.svg
neural_stspec_on	8	379	GTTTGTAGCGCGGCTAAAATCTGCTTGTTCATGCAATTGCGCGGCGCGCTCGATGCGACGCGGCGCGCCCCCTTTGTTCTCTTGCTTTCATTGGCTCAAATCACAGCCTGCAACTATCTCCAAATCAGGCCCATTACATCATAGCCTATTCAAGCTAGTTCTGCTTTTCGCTCTGGTTCAGCACCATGGACAGCGCTCTGCTAGCTTGCATAAATCAGGCATCTGGAATGTGGCTGCAAAGCACAGTAATCACATAAAAAAATCTCAGCGCGGTTTCCTTTGTGCAGCCGAGTCATGGTGGGGGATGGGTGGCGCATGCCTGTTGCTAAGCAACGGTCCTTTGTTCTCTGCGCTGCACCGTTCTCGCGGCGGGCTGTAG	0.337	0.653	0.317	BRAIN	BLOOD	0.969	0.942	0.996	0.444	0.704	0.260	svgs/config_46_design_000_e39a46486f_all_plasmid_all_genomic_mean_std.svg
neural_stspec_on	9	379	GTATCCCCCTCCCCCCTCGCTGTGTGCGCGGCGAAGGTTGCTCATAAATGCAAATAAAATCCTTTGTCTGTCGCCGCCACCCTTCCGGCCTCTTATCTTTGTGTTTAAGCTGCATAAATCTGCAGCTGGCAGTTATGCAATCACAGCCTTTAAAAGAAATCTGGGCGCTGCAGGCTGCAAGCGCTGTCCATGGTACTGAAGTGCTGAGGCTGTGCTAAATGCCTGAAGGGTGACGTAATAGGCTAGTAAAATCAATCAGCATCTCGCGAGGACCCGCCCTTTCGCTTCCCCTTTGTTCCAAGGGGGGCGCGTTTCCTTTGTCCTTGCAAGAATGCTTGCTTAGCCGGTTATTTAACTGCGCTCCGTCTTGCTACAAAAG	0.330	0.620	0.290	BRAIN	BLOOD	0.971	0.955	0.987	0.379	0.647	0.267	svgs/config_3_design_000_20f79026e4_all_plasmid_all_genomic_mean_std.svg
neural_stspec_on	10	379	GTTTGTTCCGGTTATTGTAAAAACCCTTGCACCGATCGCTGCCGTGTTTGCTTGTCTATAAAATACATCGTTATTCCAAACATAAAATATCTCGCCGTTCTTTTGTTCTGCTGTGATTGCTCTGGGGCTTGGGCGGGGTAGGACAAAGGAGAAAAGAGGAAGTTACAGAGATTTTTTTCAGGACCACGGTCGCTGTCCAAGGTCCTTAATCGCTGCAGCTGAATCAGCGCCTTTGGCTAGCTCCTCCCGCTGCAGAGCTCTGATTAGAGCCAGCTGTGAGTTCCCTTTTTTTCTCCGGCAGCTCGGGCGAACCATCGAGCTCGGGGGGAGAGGTATGCATTACGTCATCCTTTTACTCTCCTTTGTCTCCCGAACAAAG	0.314	0.682	0.368	BRAIN	BLOOD	0.968	0.946	0.989	0.402	0.639	0.236	svgs/config_128_design_000_97efb9c040_all_plasmid_all_genomic_mean_std.svg
neural_stspec_on	11	379	GTATTGCGCTGTCCGCTGTCCAGTGCTGAATTTGCAGAGCCGCGGTTACGCAACCCAGTTCCTTTTTTTGCTCTATTTCCAATCAGTGCAGCTTTCAAAGCCCGGCACTGATTGGAGGAATCTGTATACCATTAACCTTATCTTTGTTCTGCAGACTGTGATTTATTGCTGAGCTTTGCATCACGAGCTGAAAGCGATAATTATAGCTGCTGCAGCGATAGCCTGCAAGAGGAGGGGGCGGTCTTTGGGTTGCGAAAGGGGCGGGGGAAGAGGGACCCTGGAGGGCCTCTTTTGTTCTCAGGCATCCGCCGCCATTTTGCGCTGCTCCGGGGGCTTGCTCTTTGTCTCTACCTGAACCGGGTCTGTATTCCCCGCTTAG	0.314	0.680	0.366	BRAIN	BLOOD	0.972	0.953	0.991	0.409	0.701	0.292	svgs/config_26_design_000_86394df91d_all_plasmid_all_genomic_mean_std.svg
neural_stspec_on	12	379	GTTAGTTTCGCTAATAAATCTGTCTCGCGTGACATCATCGCTTATGGCTGCTGCAATCCGGCGCGCAATCTCTTTGTTCCTCCCCTCCCCCGCAAATCTCGGCACGGGTTGGTTCCTCTTTGCGTTACGCCCCCTGCAATCCGGGCTGGCTCAAACAAAAGATGCTGCGCTCAGCGCTGAGCGGAGGGGAGCTGTCCAGGTGCTGAACCGACCGGCTTAGAAATAGAGGATGACGTAATAGGCTTGGTATTTCCTTTGCAAGAGGCAGGGCTGGATTTTTACTGTTTCGCTTTTTTCGCTGTCCAGCGCCTGCGTGCAGACAAAGGGACCACTTGCAGCGCTGGATGCCGGGATTTCAGAGGAATTTTTAACCCCGTAG	0.304	0.692	0.388	BRAIN	BLOOD	0.961	0.937	0.985	0.399	0.627	0.227	svgs/config_24_design_000_81304e99b5_all_plasmid_all_genomic_mean_std.svg
neural_stspec_on	13	379	GTAATGGCGGCTTTCCGCCGCGTCCGGCTGCAGCCGAGTCTTTTGTTTGAGCTAGCGCTTAGGGCGTGTCCGTTTTTTTCTCCGGTCCGCGCTCCCTCCTCCCCCCCACAATTAAATAAAAATTCTTGCTTTGATTGACAAAAAGAGAGCTGTGATTTGTCGTGATTTATGTGCTCTGAGCTTTGTGAAAAAATCAGTGCTTGCGGAGAAGTCCGGTTCAGCACTCTAGTGCTGGACAGCGACTCTGGTTTGCTAATCACTGGCAGGAAACTGCAGCGATTTTTTTTCCCTCCCCCTCTCTGCAAGCCGCGTTCTTTGTCTCAGCGCTCGCGAGCTGCAAACGGCGCTCCTCCTCTCGCTCCTTTTCTTTGTTCCGAAG	0.287	0.640	0.353	BRAIN	BLOOD	0.964	0.948	0.980	0.389	0.649	0.260	svgs/config_51_design_000_3b322e40cd_all_plasmid_all_genomic_mean_std.svg
neural_stspec_on	14	379	GTAGAGGCAATAAAGCTGCTGCTATTGCGTCAGGCTATCGCGTTCTGCAGCTCCATTGCTTTCTTATCTCCCCCCCTCCCCCACTTCCCCTCAATCACTGCCGCTCCGCGGATTGCAGAATGCATTATTCATGCTGTGGCTGAGATTTAAATACCAGGGTCCCCCTGCCGGCATTCATTTTGCTGCAAAAACAAAGCAGCATCTGAGCGGGCCGCTGTCCATGGTGCTGAAGCTTGCTAGGCTGAGTCATTGCTTAATCTAGCTGCAATCCGGCCCTGGGTATTTTTTTTCTTAAAGGAGCCGACGCCGCGTCATTGTTCTCCGCGCCGCCGCCCCGGTCGCGCTGCTGCTGCTCATGGATGCCGGCTTTTTCCAACAG	0.286	0.662	0.376	BRAIN	BLOOD	0.963	0.942	0.985	0.408	0.691	0.283	svgs/config_130_design_000_89b52ce40d_all_plasmid_all_genomic_mean_std.svg
neural_stspec_on	15	379	GTATCCACGCCCTTTCGTTACGCAACGCGCGTCACCGCGGCTTGCAGCGTAGCTCTGATTTATGGCATCCTACAATCACTGCTCTCCCTCCTTATCGCGTTCTTATGCAACTAATAAAGGTCTTTCTTGCAGTGATTGGTTATTTCTGGGGGGGGCAATTCCCAGAAATGGCGGCGCGCAGTCCCCCGCCTTTGTTCTCAAAACCAGTCCTCTTTCTCCGGAGCTGGAGGTGATGTAATAGGGATCGGGTTACAAAGGAGGGCGCCGCGCATCCTCCCTTTCTCCGCCTTTGTTTCTGGCGTTCCAGGCAGTGATTTGCAGCTGCCGGGCGCTATCCTTGGTGCTGAAACGCTCTTTGCTTTGTTTGCCGCGAGCATAG	0.260	0.656	0.397	BRAIN	BLOOD	0.973	0.955	0.991	0.417	0.667	0.249	svgs/config_131_design_000_a6b413925b_all_plasmid_all_genomic_mean_std.svg
hepg2_stspec_off	1	379	GTAGAGGGGGGGACACAGGGACTTTAAACTAAAAAGTGCAAGTCATGGTTACTTATCAAATAAATGGTTAACCAATTCCCGGAATTGACTGCATTGATTTTTGTTCTTAGTTCAGTCCAATCTCCGCTCCCCGTTCCGGTAAATTATTAATCGAGGGGGGAGAGATAAGAAGGCTTGGGAACAGCTATAAATACCCGTCCCGTGACTTCTGCAAATCAGAGCTTTTCAGCGCCATGGACAGCTCCGGAGCTCAGATTTCCCGGAACTGCCCTGCAATCGCGGAGGTTTGTGAATCAGCGGGGGGCTAAGGCGGGGGGGAGGGGAGCAAATCTCTGCCTAACTGCATTCCTGATCCTAGTCAATGGGCGGGGGTCGTTAG	0.291	0.686	0.395	LIVER	BLOOD	0.979	0.980	0.979	0.166	0.512	0.346	svgs/config_8_design_000_bd92260f9c_all_plasmid_all_genomic_mean_std.svg
hepg2_stspec_off	2	379	GTGACTGTCACCTTAAATCTGCGCTTATAAAAAATAAATATTGATTTCCCATCAATGGCCTTTGTCCCTTTTTTCCCGTTAAATTTTAACTTGGGAGTGGGGGTTGGTGGGTGACCTTTGGAAAATTTTCCTCTCTCCTTTCCCTCAGTTAATCGTTAATCCAGGAAGCAGCGCAGATACATCAATCACGCTCGCTCAGCAAATCAGTGCAGCTGCAGACAAAGGGAGGAGGGCGGTGGTCGGCTCATCTGACCGCAATCTCAGCCTGAGTCGCCATGACGAGGCAAGTATTCTCCGGAGGGTTGTTTTCCTTGGCGGCTAGGGTCCTCCTCCTAGGGGGTCGTTTCCTTTGGGAATGTTCCTTAACTAAACGACTCAG	0.253	0.680	0.426	LIVER	BLOOD	0.981	0.970	0.991	0.170	0.490	0.320	svgs/config_10_design_000_06474e13bf_all_plasmid_all_genomic_mean_std.svg
hepg2_stspec_off	3	379	GTACAAGCAAGGGACAGTGGGCCCTTTTAAAACCAGCTTGCCCTTTGATTATTAAACAGATTAATAAATAACTTGATTCAATTGATTGGCCCTGATTTTTTTTGTCTCTCCCCCGCAATTGGAAATTTCCACTGGTAAGGGAACATGGACTTTGTCCCTGGTAGATAAAGGCTTATATAAGCAGAAAACAAATAGGGGAGGGTTTCATTTCCCGGAATGGAGGCAGCTCGCCCACCGATAGGCGAACAAAGCTGTTTTGCAATCAAAGGTAGGACCACCTGGCGATTTCGGATAATCAGTAACCCCCAGTCGTAAACCCTCCCTCCCTTTCCGGGACCAGCCGCCATCGTAGGTAAGTTTCCTTAACTCGTGCTTAAAG	0.246	0.667	0.421	LIVER	BLOOD	0.947	0.932	0.962	0.145	0.398	0.253	svgs/config_59_design_000_97cb34ece4_all_plasmid_all_genomic_mean_std.svg
hepg2_stspec_off	4	379	GTACCATCAATCTCAGCAACCTCTGTTATTAAACAGTTAAAATTAAAAATTGATTTGAGTTTAATCTTTAACTGGCTGTGATTTTTTCCTCTTCCTGATTCTTTTCGGGTACAAAGGGTACCTGGAATAAAAAAATCTCTTTGCCCTTGTAAACAGCTTAATCGATAATCGTTTACGGGAACATTCTGCAATTCCTGTACTGATTAACGAGCAATCAGCTGACCAAGGAGGGAGAGGGTAAGGTCCATGTTTGCGAGCTCAGGTTTCGGCAGCCATTTGGGGTGGGGGAGAGAGGAGGACAAAGAGCGGCGTATTTAAGCAGAGCGCGGCGGGGGGCGCAGAGGCTTGCCCGGGCATTTTCCTTAACTGAGCACTTCAG	0.245	0.668	0.423	LIVER	BLOOD	0.977	0.968	0.985	0.180	0.541	0.361	svgs/config_86_design_000_c9b7c51370_all_plasmid_all_genomic_mean_std.svg
hepg2_stspec_off	5	379	GTAAATCACAGCCTGTGAAGCCCTTTTATACCATCAGAGAGTCACCACAGAACTACTTCCTTGTTTTTTGGATTTAATAAAAAATAAACCTTTCTCGGAATCACCTGACTCCTCTGCCCCTCCCCCACTGATAGGGACTTGGGGGGATGGGTTGCAGCAAAACAGGATGGGTGAGGTTAATCGATGTCCCTTCCCTGAAAAGCAATCAATAAAAGCCAGTTAATGATTATGCTGTGATTGCGAATGTTCTTTGTCCTTTCCTGGTTAAAATTCAAACCAATTGGAATTTAGACCCTGCAGGGGTAGGGAAAACAGCTTGTTTTCAGCCAGCTCGCTGCCGCTACGCCATTTTGGTGAGTTCCTTAACTAGACTACTCAG	0.245	0.687	0.442	LIVER	BLOOD	0.975	0.960	0.990	0.183	0.488	0.304	svgs/config_2_design_000_bce4d95869_all_plasmid_all_genomic_mean_std.svg
hepg2_stspec_off	6	379	GTCAGGGGGGAGGGTCGGCCCCTTTTATATATAAAAATCTTGAAAAACACTCTGTTCTCTGTGCTTAATCAATATTCCCGAAACAAGACTTTGTACCCTGATTTCCAGTAAACCATTAACTTGTTAATGCTTAATCTCTTCCCAGGGGCAGGGAGATAAAGGCACAGATTGGTTAACCGCAGTCATGTGCCTTCCTGTCCTGATTTAAAAGGGGGAACAAAAGGTCGGATAGCAGTGACATTTCGTCCAGTCACCATGACTCTCTCCGCTATCCTCCCTCTGCTGGTCGCCGCCATGGCGACCCTCCGGTAAGGGGCCCCCCTCCCGGGGGGCGGAGGCCGCCCACCTGGCCAGCACTGAAATTGCGCTATGCACGTAG	0.241	0.645	0.404	LIVER	BLOOD	0.981	0.971	0.992	0.166	0.546	0.380	svgs/config_47_design_000_c2243cf26c_all_plasmid_all_genomic_mean_std.svg
hepg2_stspec_off	7	379	GTACTTCCGGGGAGCTGCAGTGATTTGAAAGCCCTGACCAAAGTGACCTTTATCCCATTTTTTCATAATATATTAACAATAAATCGATTTCTTATCAGCAGCTGATTGGTCGAAAGGGTTCTTTGTTCCCGACCCTTGCTGGGCAAGGGCAGGGGCTCAGATTGATTATTTGCAGGTGGGGGAGGGGTGCAGAGTTAATCAGCAGCTAGCAGTTTCCCAATCCTGTTTACTCCGGGAAAGGGAAGGGCTGGGTTTCGGGAAATCATTTACCAAACAGACCTTTGTCCGCCATTAGTCCCTATTTAAAAAGCGCAGTTTCCGCAGTTCTTTCCGGAAGAGGCAGGTAAGAAGGTAAGGTTCCTTAACAGCCTGCTCTCAG	0.241	0.666	0.425	LIVER	BLOOD	0.976	0.962	0.990	0.149	0.440	0.292	svgs/config_84_design_000_e2f9399274_all_plasmid_all_genomic_mean_std.svg
hepg2_stspec_off	8	379	GTGGGCTGCTCGCCGCCCCCCCCCTTTTATGGGAAACGGGGTCACATGATCTGCAAGCCTAATAAAATCTGGAATAAAAAGACTTTGTTCTCTGATTGAATATTAACCCGATTTCCGGGAAGGTTTGCGAAAGGCTGAGATTTATTTTTAACTCCCGAAAAATGCTGACTAACTGCAGAGGGGGGAGGGGAAGGGAAAAGGATCGATTTTTGTTGCTAAGGGCGACAAGCTTCTTTCCCAATCACTGCCCATCTGTCCCTTCCCCCACCTGCGAACCGGTCATTGGCCTAGGGTGGGACAGGTGGGGTTTAATGATTAGCCGGGTAGGGATAAAGGGGCCCGCTGGCCAGAGTCCTCACTGAGCCGCCCGCGACCATAG	0.241	0.610	0.370	LIVER	BLOOD	0.969	0.958	0.981	0.157	0.438	0.281	svgs/config_15_design_000_534f62b22c_all_plasmid_all_genomic_mean_std.svg
hepg2_stspec_off	9	379	GTGAAATGTGTTTGTGTCCCCCCTTTAAATAAAAAAAATCTCTGCTCCTCCTTCCGGGAATTTTTTTCCAAAGTAAAAAATTAACAGATTTAAACCTTGTCCCTCTTTCTTTAATCATTAATCGACAGATTTGCGTACCAGCGATAAGGGACAGAGTCCATTTTATCTCGCGTCCCAGAAAAGCGCAGTCATTGGGGTGAGGGGCAGTCGCACAGTCCCGGATGTCGCCATGCCGAGATTGCTTCTTTGTTCTGCTCTCCTGGGGATATCGGATTGCGGTAGGTGATTTTTTCCGTAGCCATTTTGACCTGGCTTTTTTTTGCTAATGTCCCCCTCCCCCCAGGGTACCTATTTAACAGTGGCGACTCGCTTCCATTAG	0.240	0.678	0.437	LIVER	BLOOD	0.982	0.971	0.993	0.166	0.528	0.362	svgs/config_32_design_000_00cbaec350_all_plasmid_all_genomic_mean_std.svg
hepg2_stspec_off	10	379	GTAGAAAATCAAAATAAAGCTGTTTTCCCTCTCCAACCTTCCAAAGGTCCTTTGTGTACTCTGTTAATCAATTCCAAGAAGTGGGGGGAGGGGAACCTTTTGTCCCCTTGCTCAAACAGCCGGATGTTTTTGCACAGATTTCTTTTCATTAAAGATTAACTGGAACCCGTGATTTGCTCAGCATTTTGCAAGTCATTGATTTACCAAAGGGGCGATAAGAACAGGATAAAAGCCGAAGGGTGGGGGTTGGGAAATCAGCACAGATTGGTTGCTGGACAGCGCCTCCCCTTCCGCGCAATCCCTGCGCCGGCTAGATATCAGGGTCTTAAAAAGGGCGCAGCCCGCAGCCCCGCGACAGTAACTCTGCCCCGCTACTCAG	0.240	0.616	0.376	LIVER	BLOOD	0.963	0.951	0.975	0.154	0.422	0.267	svgs/config_81_design_000_17cd88ab3b_all_plasmid_all_genomic_mean_std.svg
hepg2_stspec_off	11	379	GTTAGGCTCCCTAATAAAGCTGCTTTATATCCCGGAACAGCCTTGATTGATTTTTGCTTAGTCAGTACGCCCCCGCTCTTCCCCTCCCCCAACCCTTCCCCAGGGGAGATCAACTGATTTCCCTGAAAAGAGCTGAGATTGCAGCTTAATCAGAACAAAGGATGGAAAATTCCATCCGGGGGGAAAAGGGCACAGATTTTGTTTTATATTAACCTGATTTCTGGTTAAACATTGCTGACAGGGAAAAATCAATAGGGTCTTGGGTTCTCGGAAAAGGCCCCCCGGTTAATTATTAGAAGGGGGCAATATAAAAGCGCCGGCCCAGAGGCCCCCCGCCTGGCGCGCAGCAGCTCTCAGCGCTGCAGTGCTTTGCCCGTAG	0.237	0.670	0.433	LIVER	BLOOD	0.976	0.965	0.986	0.175	0.485	0.309	svgs/config_37_design_000_f6a230851a_all_plasmid_all_genomic_mean_std.svg
hepg2_stspec_off	12	379	GTTAGGAGGGGCGGGGGAAAAAAGAAAAAAATAAAAGGACTTTGATTCCCGAAAATCGTGTCGCCTTTGTCCTTAATCAATCTCCCATCCCCCTTCCATTTCCTGGAATGCAGTGATTGAGCAAACTGCACCTGGACTCTGATTTGCTGGTTACTGATTGATAATTAATCGCGGTTGCAGGGCAACAGCAAATGGGGGACGAGCAAAGGTCGTTCGCTATAAAAAGGAGCTGAAACCTGAGCGGAAGGGACGCAATTCTCCGCCTCGCTGCGCAAACAAAGGACCCTTCTTGCAGCTTAGGTAAGGGGGGGATTGGGGAGAGAGATGGACTTTGACCCAGGAGAAACATAATAAAAGGCTAGCTGTGATTTCAACGTAG	0.237	0.612	0.375	LIVER	BLOOD	0.976	0.960	0.992	0.176	0.562	0.386	svgs/config_18_design_000_6483f49e49_all_plasmid_all_genomic_mean_std.svg
hepg2_stspec_off	13	379	GTACTGCGCGGCTGCAGCAATCAATATAAAATAAAAAATCCTTTCCCATGACTAACCAGTCATGTGATGTCTGTTTTCTATTAACCTTCCCCAATCCCATCCCCCATTCCTGGTACAAAAGGTCCTTTCCTGATTTGCTGGTTACTTAGTAACCGGAGGGGTTATTTATCAACCCAGAAAATCAATCAATATTCCCGGGGGTGGACTATAAACTGCAATCTCAGCTCCGCTCTCTTTCTTCCTCTCAGGAAGAGCAGCGCCGTGATTGCGCAGGTAACATGGATCCCTCCGCTAGGGTGGGCCCCCTGCCTCCCCAGGTAAAGTCACGAGACTGCAGGGAGAGGGGGGGCGAGGGTAGTCTGGTGGTATTTCCCCTCAG	0.237	0.697	0.460	LIVER	BLOOD	0.966	0.965	0.967	0.140	0.412	0.272	svgs/config_17_design_000_2fc15e49f9_all_plasmid_all_genomic_mean_std.svg
hepg2_stspec_off	14	379	GTCCGGTCGCCCTATTAAAAATTAAACTTCCCTGATTTTCCCATCCCCCATTTGCTGACGCTCAATTGGACTTTTGTTCCTCTGATTGATTTGTTCCCTGGTTTCCATGGCGCCTGGATCAGCTGATAAGGGGGGCAAAGGGGAACAGAAACAGGGAATCAGGGTTAATAATTGATAAGAAGAAAAACAAATCACTGCAATATAAAAGGGTTCTGCTGAGCGCGCAGCAATTCCCTCAGAGCGCAGGGCGACCATGGCGGCGCTGATCCTCAGACCCCTTTTTCCTCTTTCCTGTCCGGCAGGTATGTGGGGGGATGGGCTGAGGGACTGTTCCGAGCCCCCGCTGCGACTGGCTGTTGTCTGTGTGTTGGGTGCGTAG	0.236	0.649	0.413	LIVER	BLOOD	0.977	0.968	0.987	0.167	0.459	0.291	svgs/config_87_design_000_7dfeeb2ce6_all_plasmid_all_genomic_mean_std.svg
hepg2_stspec_off	15	379	GTACCCTCCCCCACCCGGAACCTGGTCAATAAAGGCTCTGATTTCTTTCAATTGGTCAGCGAGTCTTATCAATCATTTACCCGCTCCCCTTTGTCCCTTATCAAAGGGGGACCAGCTGGGCTGTGATTTCCCTTCCCCCATTTTTCCGCAATCTCTTCAAATTAGTAAACAAGCTCGGGTTGAAGTCCATTTGATTGGGACATCGGGTTAAATAAAAACCAGAAAATGGTTAACGGGAAAGGCAGGTTTGGTTTATAATTTACCTGCCCCCTCCCCGCGCCCCCTTATATAAACCCCGCTGCGCGCTGGGTCTGGCCATTTCCTGCTCCGCGAGCAGCCAGCCCCTCATAAATCTTAATTACGGGCTTGGTCAACTCAG	0.236	0.651	0.415	LIVER	BLOOD	0.976	0.959	0.993	0.167	0.435	0.268	svgs/config_86_design_000_a678fa09ac_all_plasmid_all_genomic_mean_std.svg
hepg2_stspec_on	1	379	GTATCGGCAAGAAAGGGTTAAATAAAATAAGTCCCTGATCACGTGGGTTGTCCAGTGATTTTTCAGGAAGTGGGATTTGTTACTGATTAAACGAGTCGGAATGTTTGTGGGCAAGGGACAGATTTTGATTTTGCAAGTTAACCCCCCTTTCCCGGAAAATGTCCCCAGCTTATCGCTTTTCTCTAACCAAACAAATCAGGGCAGGATTGGTAAATGGATAACAGATTGGTGGGTATCAAAGTCTAAAAAACAGTTATAAAAGCAGTCCGCTTATCTGCCTAGTGCGCAGGGGAGCGGAGGGGGGAAGGGCTGCTGGGAGCTGTCCGTGGTGCTGAAAGCACAGCTTTTGTTCTCTCCCCTTTTGCGTTCCGCCGGGAAG	0.252	0.646	0.394	LIVER	BLOOD	0.975	0.956	0.995	0.184	0.524	0.341	svgs/config_43_design_000_79460c7ebc_all_plasmid_all_genomic_mean_std.svg
hepg2_stspec_on	2	379	GTCGGTCGCCTGCAATCACGGCTTTTTAAAAAGGGCCGGGGGACTTTGCCCCCTCCCCCGCTTCCTGCAGCCCTTTAAATATTAACCTTGGAATCTTTGATCGATCAAGTTAATAAACAACTAATCAAATCTCTGTCCCCAGCTGATTTTGCAAGTCATGGTCGATGCGGGGGAGGGCGGCTTCCTATAAAAGAGCCCAGCTTTTCCCGGAACAAAGAAGGACATGGGGACCGGACTGCGATCTCCTCCTTGCTGCTGGGCTTTGCAGGTGGGGGTATCACACCTGCCGAGCACAGGTAAGAAAAGCAGTGATTTGCTCTTGCCAGTAAATCACGCCGCTCCCCCTATTAGGAACTAAAAAAACCCCCCCCGGAAATAG	0.244	0.616	0.373	LIVER	BLOOD	0.981	0.971	0.991	0.182	0.565	0.383	svgs/config_22_design_000_394e5797e6_all_plasmid_all_genomic_mean_std.svg
hepg2_stspec_on	3	379	GTAGCTGCCCGGGCATGTCTCAAGGACGAATGCAAGGACAAGGGTTGCCATGGAAACATTGAGGGAAAACATTGATTTTCCTCCCATCCCCCCAAGTTGAATTTTAACTTAAGGCATTAAAAGGGAGAACATTTTGTTTTTTCCAGCTCAAAAAAATAAAGATCATGTGTTCCCAGTTTCATAATCCTTTGTGTCCTTTAGGACTTTGATTCTGGGAAAAACAAGCTCTTTTAATCAATGATTAGCTTATTGACGAAAGCAGAATCAAAGTACAGATATGCGGGTTAATGATTAAGGGGGCTCATAAAAGCAGCGCCAGGGCGCAGCGCTCCACAGCCATTTGGTATCCGCCAGAATTTCCTTAACTTGACTAACGTAG	0.237	0.560	0.323	LIVER	BLOOD	0.960	0.930	0.991	0.187	0.504	0.317	svgs/config_61_design_000_720f834ec1_all_plasmid_all_genomic_mean_std.svg
hepg2_stspec_on	4	379	GTACAAGCACAGAGTGTTCTCTGCTTTATTGCAAAATGGAATGCGTGATTTGCAAACAAATTGATCGAAGTCCACCTGTTAAATCTTTACCCCATATCTCAGTTTCTGGTTAATAATCACCCCCCTTATTTCCCGGAACAGCTCCCTTAAATAGCCAGGAGGAGGAGAACGCTGAGTCATTGAGCAGCAGAGATTTGCTGCTGGACTGCTTCTCTCGGCGACAGACAAAATGGTGAGAACAAAGGGGGGATTAAAAGGAGAAATCTAATCCCCTAGCTCGCCGCAATCCGCTCAATCCCTCCCTGCCCGGGCGCTGTGTCGCTGTCCAAGGTACTAAATTTCCTGCCGGGGATTTACAGACAATGTTATACCGCCGTAG	0.228	0.668	0.440	LIVER	BLOOD	0.982	0.973	0.990	0.190	0.549	0.359	svgs/config_19_design_000_3e94ed8a1e_all_plasmid_all_genomic_mean_std.svg
hepg2_stspec_on	5	379	GTGGGGGTCTTTGTTGCAGGGCTTTTTATACTAGCAGCCAATAAAATTCTTGTTATCAGTTTCTTTTCCTTTTTTTTTTCCAAGGACAAAGGTTCTTTTCCCCTCCCCCCATTCCCTTTAAATATTAACCATCGGTTATTGATTAAAGCAGGAAAAGGAACAGCAGGGATGTTTTTCTGGGAATAGGGAAAAAGGCAGGGTGGGGGATGGGAGACTAGGTTAATGTTAACGCAGGGCATGTGATCGTGATTTTGCAATTCAATCACAGCGCTGCCTCCCCTCCCCTCGTAAATCTTGGGTGGGCCAGTCCACCCCGGAAGGTATAAAGGGCTCGGGTCTGTAGCGAGCCAGATAGCAAACAGGCACTTCGCTCTCTCAG	0.223	0.647	0.425	LIVER	BLOOD	0.987	0.980	0.994	0.183	0.528	0.345	svgs/config_78_design_000_a754a8cdad_all_plasmid_all_genomic_mean_std.svg
hepg2_stspec_on	6	379	GTCGGAATCTGTGCTTTCTCCCCCTTTTATTCTTTTTCTTTTTTTTTATTAAAAATTAACTTGGACTTCCTGAGTAAAAATTGATTTTCTGGACTCTGGTTGTTTGCGAAACTGATTAGCTTCCCTTCCCCCATCCCTTGGGGAACTGTGATTACAGATTAACCAGCCAATCCTGCCAACAGCATCACATGACCGGCAGGATAATAAAAGGTTGGGGGTTGGGTGAAGGGGTACAAAGCAGAAACCTGTTTTGCAGCGTCAGCTCAGAACAAACAGCCCACCCCACCTTTGGACTTTGGGAGGGGTCCGAAGGTTGGGGTTCCGGGTATAAAAGCTCCCTCCGCCTTAATCCATTTCGCTTTTCACTCTGGACTCAAAG	0.222	0.605	0.382	LIVER	BLOOD	0.986	0.979	0.994	0.211	0.577	0.366	svgs/config_19_design_000_a1e3714016_all_plasmid_all_genomic_mean_std.svg
hepg2_stspec_on	7	379	GTACTGGCCACTCAGGTTCTGCTTTATAAGCCTGTACCCTCTGGAATCGATTAAAAGTTGATTATTAAACAACGAATGACCTTTGCCTTTTCTTTGTTCCCAAAGAGTGGGGAGGGGGATGGGTGCATTGGCGGAGGGGCTCAGCTGACAAAGGCTGCTGCATTCCAGGAAATAGCTAGGTGGGGGATGGGATGGAATGGGTTAAATTCTAACCAGTGCTGACGCAGGTCTTATGTAACCAGTCTTTTATCGGAACATCCCGTTAAATCATTGATCCAGGTGTACTTTGTCCCCCCAATCCCAACAAAGGTGGGGCAAGAGCTATATAAAGACAAGTCGGCAGCCATTCCTTTTTTCTCCTTTCCTTTGTGGGGCTCAG	0.219	0.616	0.397	LIVER	BLOOD	0.978	0.965	0.992	0.184	0.493	0.308	svgs/config_14_design_000_4befaad6ff_all_plasmid_all_genomic_mean_std.svg
hepg2_stspec_on	8	379	GTAGAGCCCACCTCCCCCCGCTTTTATTCTGGTCCTGATTCAACAAAGGAAGTTAATGTTTTATTCCAGATTAAACAGTAAACCAAAATCAATTTTTTGTCTGTGTAAAGTTCATTGCACTGATTGCGGAAAGCTGAGATTTATCATTAACCGGAAGAGGGTTGTTTTCCTAGCTCAGCTTTCTTTGGGAAAGGTCACTCGTTGCTGCCGAGAAGGGAGGACATGTTGGGTGAGTCTGATTTGTTGGCTAGCCTTATCGATCGCCCCCCATGGGGGCGCATGCGCACAGGGCGGGGGCTGTATAAATAGCCAGGGGGCCCCTCGCCCAGGCAGGTGAGCCCGCTAGATAAGAACGGTAGCAGGGGATTTCCTGCTGTAG	0.219	0.600	0.381	LIVER	BLOOD	0.974	0.959	0.990	0.174	0.495	0.322	svgs/config_30_design_000_4de45b7bd6_all_plasmid_all_genomic_mean_std.svg
hepg2_stspec_on	9	379	GTCGGGACACTTTGTGTCCTTCATTTTATAATTAAAAATTAACTGGAATTTTCCAATCCCCTCTCGCCTACTTCCTGTTTATTCTTTCCTTCGTTAATCTTTGCCCAGCAGGAAAATAAATCATTAAATCACGGGACTTTGTACCCCCTTATCGATTGGTCCAGCTGGATCAGGGGGTGGGCAATGATTTACCCTTGAATAAATAGCCAGGTTAGCAAAGCCAGACGTTCCAGAGAGCCGCAGCAGGTAAGGGGGAGGGGAGCTCTCTGTCCGCCATTAGCGCCTTGTCTGCTTCTTGCAGCTGTAAATCTCAGCTTTCCCCCTCTCCCTGGGGGGCCTCTGCCCGCTGAGCCTGGGCGTTCCCCGATCGTTGTCATAG	0.218	0.585	0.367	LIVER	BLOOD	0.968	0.945	0.991	0.180	0.479	0.299	svgs/config_60_design_000_4989c36858_all_plasmid_all_genomic_mean_std.svg
hepg2_stspec_on	10	379	GTACAATCGCTTATCAGAGCACACCTGCTGCAACCCAAATCCTGGAAATGGTTAAAGTCTGTTTTCGAAATCCTGGTTAATCATTCTAAATAAATCTTTTTGAACAAGGGCACATTTTGTACTTTTGTCCTTTATCGCTGAGATTGGGTTAATGGCTAACCGGGAAAAATGCTAAATCATTTCCTGCTCTCCCACCCTCCTCCGCAAGCTGTGCTCAGATTTCAGCACTTTGGACATGTCCTGCTGTTATTGGTTAGCTTTTCCCATCCCCCGGCTCTGATTTGTTGCGACAGAGAGGGGGGGTCGTAGCTATAAAACGGAAGCGCAGCCCCGCTCAGTCGCTGTCCAGACCCTACCCCAGACTTTGTGCCTTCCGTAG	0.218	0.676	0.458	LIVER	BLOOD	0.971	0.953	0.990	0.190	0.513	0.323	svgs/config_10_design_000_d2e605b51c_all_plasmid_all_genomic_mean_std.svg
hepg2_stspec_on	11	379	GTAGAACGCGGGGGGGGAAAGCTGACCTCACCCCTCTGGACCCTATTGGATTAAACTGTTACTAAGCGGAACTGATTTCGGTTCTTTGTTGTCTCCTGTGATTTGCAGTCGCCAATTACGTCCCTGCATCACCTGACCTTCTCCCAAAGTCCGCTGTTCGTTCCCTTTCTGATAAGGTAAAATCAATAAATCACGGCTTGTTTTCCCGGAAATCTCAATCAATCATTAAACAGTTGGCCATTGGGGGAAGGGTGAACTGCTGAGCTTGTTTTTCCCGTCTGCTTAATATTTTACCCAAGGGGGAAGGGAGGGGAGGGGGCTAAGTCCAGTCCCTATAAATCCGGTGCGGACAGTAACAAGCCGCGACTGCTCCCTTAAG	0.216	0.625	0.410	LIVER	BLOOD	0.989	0.985	0.992	0.176	0.641	0.464	svgs/config_99_design_000_8fbdf46068_all_plasmid_all_genomic_mean_std.svg
hepg2_stspec_on	12	379	GTAGGGGAAAAGGCGAGAGGCTTTTTAATAAATCTCTGCCCACCCTTTATCACATGACCTGTTTTCCAGCCTGCAAATGGACTTTAATCTGCGGAGAAACAGGTTCGTGACTATTGATTCTGGTTATTTATTAAAAGATTCTGATTTCCCGGATCCGAAGGTCAGCCCCCTCCTCCGTTAATCATTGGGCAGCACAGAAAGCCGCAGTGACTCAGCAAGAAGTCGGCCATTTCGGGACGGGAAGCAGGGATTTGCTGCGGAGATTGAAGGCAAGAAAGGTGGGTCGGGTTTGGGGTGAGGGTCTGGCGGGGATCGTCCCATTCTCCCTTCCCCCGCACTCACCTTGCGTACGTAGTACACTGGTGTATTCGCCCCAAAG	0.216	0.668	0.453	LIVER	BLOOD	0.970	0.956	0.983	0.167	0.540	0.373	svgs/config_74_design_000_2d15a19305_all_plasmid_all_genomic_mean_std.svg
hepg2_stspec_on	13	379	GTAGTGCCCCCCTTTTGCGGTGGGTTTAATAAATAAACCGGATTTGTTTGATCATGTGCTGCCGTTCTTATTTGTGCAAGCCCAATGTACCTTTGACCATTCCCAATCGGTAATAAAAACAGCTTGTTCCCAGAACCTTTGAGCTTGATTAATTATTAACTGCAGTGATTTCTGGGAAAGGGGAGGAAAGCTGAGATTTTTTTAGCGACAGCAGCCATCTTCGCTCTCCGCGGTGAGTACGCATTTTCTCCCCCCTTATCTTTCCACTTAGGGTCCCCAAAATCACTGTTCTGCTTCCGGAGATAAGAGGTAGGCTGCTAGTCCCTGTATTAGCGCAGATTGGTTAATGATTACCTTGCTATTCATGTTGCTGACAAAG	0.216	0.626	0.410	LIVER	BLOOD	0.970	0.947	0.993	0.182	0.493	0.311	svgs/config_93_design_000_d2f3dfa064_all_plasmid_all_genomic_mean_std.svg
hepg2_stspec_on	14	379	GTACTGCGTCACACGCCTCCCCCCTTACACCTAATAAAAGATTTTTTTCTCTGGCTCTGTCTTTTCCTTTTTTGGTTAATGTTTTCCCGATTGGACCTTAACCTTCCCGGAAAAACCAGTTGCAAAATAAATCGATCACGGGGTAAATCATTGCCATATCCCAAAGTCCTCTCTTTGTTCAGCAAGGGGGGAGGGAGAGGGTTATATAAGGAAGGGTGGGCTCAGATTTCTCGGCATTGCAGCGCTGCTACTGGGTGAGGGAAATCTGCTCCTTATCTGCCGCAGCAGAAATCTGGGCAGGTAAGTAAGCCCTTTTCTCCCCCCTTATCAGAGACCACAGCCGCGTCTGACCACTTATCCCCTGATTTATGCACGTCAG	0.214	0.684	0.470	LIVER	BLOOD	0.977	0.962	0.991	0.186	0.535	0.349	svgs/config_48_design_000_c87aeea9f6_all_plasmid_all_genomic_mean_std.svg
hepg2_stspec_on	15	379	GTAGAATGCGGACTTGCAGCTTACTTATTAGCCCAGGACCCTTCCCCCATTTCCTGGAAATTTTGATTTGCTTTGGGATTAATAAATAACCGAACTGATTTGTTCCCAAAGTCTAAAGGTTGCTCTTTTCTGGGAACATCGCCTCCTCCCCCACTCTCATTCTGCTTAGTCACCGTGATTGGGTTCGGGAGAACAAAGCCCCCTCTGTGGTAGGCGGTCCCGGGGGAGGAGGCTATAAATGGCGGGGGACACCGTCCCCCAGGTACAGCACAGATTGAGCAGGCACGCACACTCGCTCCTCACCGCTAGTATCAGGTGAGTGCAGCTGGGGGCTTGAGGTAACAGGGACTTGATTTGTTGTGGGGGTTGGGTCCGGTAG	0.212	0.623	0.411	LIVER	BLOOD	0.974	0.955	0.992	0.171	0.499	0.328	svgs/config_18_design_000_4285a86618_all_plasmid_all_genomic_mean_std.svg
