## Supplementary material for "A high-level programming language for generative biology with Proto": Data S1: AG+ST intron designs - K562 on target.csv

Category	Rank	Length	Sequence	Delta SSU	Target mean SSU	Off target mean SSU	Target ST tissue	Off target ST tissue	ST Boundary Mean Prob	ST Donor Mean Prob	ST Acceptor Mean Prob	ST Delta SSU	ST Target Mean Prob	ST Off Target Mean Prob	SVG Path
k562_to_neural_stspec_off	1	379	GTAGCTTAAGGAACCTCTCACCTTGGCCCCCCAGTATTCATCCTTGTCCCGCCGTAGTCGTTTCACTTTCGTTTCTTAGCTGTACTTAGCTCTTCTTCCGTGTTGCAAGGTCACCCACCAAATGACTCACTTGTTTGCTATCAGCACTGTCCAGCCCATCCCTCTCTTTCTCCCTGCAAATTACCCAACCTGCTTTTTTCAAAATAAACAAGTTTATAACCCTTTGGACTTGGGGTTATGTTTTTCGCGCCGTTATCTAGGGGCCCCACTTCCTTGTTCTTTCTCGGAAAAGGGAGGGTTTCGCAAGCAGCAGGGTGTGTACAGTAACTTCTGCTTTTAGTTTCGTTTCATTTTTAAACTTCACTTTTGGGGACATCAG	0.514	0.695	0.181	BLOOD	BRAIN	0.980	0.969	0.992	-0.369	0.306	0.674	svgs/design_000_258d87a572_all_plasmid_all_genomic_mean_std.svg
k562_to_neural_stspec_off	2	379	GTATGATGTTTACCCCCCCAGTGTAATTTTTTAAAAAAATAAAGAATACTTTCTCTTACTTCCGTGTTTTGCTGCTTTTCTCTCTGCTTGCGCAACTCCCCCGCCCTAGGCGCAATTAGAGCAAAGAGCAGGGTTCATTTACAGCAGTTAGCCCATAAGGCCACCTAATTGCTCTTCCCAGGCCCCCACCCATGCCTGCCCGAGGGCGATAGCAGGAGGTTGCAAAACAGTGGTTTTAGAGTCCGTTTCTCGGAAAAGGGTGCAAAGCCCCAGATAAGGACCCGCCCTGTTTACTTTCGTATTCTTAGTCACTTCCCCGTACTTCCTTAAACTGAGAAAGCTCAGTTTAGTTTTTACTAGTTTGAAATTCGTGTCACAG	0.522	0.800	0.278	BLOOD	BRAIN	0.976	0.965	0.988	-0.354	0.298	0.652	svgs/design_001_6ea0a63f83_all_plasmid_all_genomic_mean_std.svg
k562_to_neural_stspec_off	3	379	GTTAGTACTAGCCCAGAAACAAGCCCCCCCACAATAAAGAACTAATTCAAACCTGACAGTCTGATCTGTCTGTTATTTTGCGGGCGATTAAAGGTGTTTTCTTCGGGAGTAATTAGTTTTAACTTCCTCCTTCCCTGTTTCGCAAGCCTGTGCTAAAGTTCATTTCCCCCACAGGGTGGGGCTGTAAACAGGGCGGTGACAGTTGTGCAATTCTCAGAATTACTGGGCAAAGTTGAAAACCCCCTTATCAACCAAGGTGCAGCTGTAGCGGTAAGCTGAGTCATCCCTAGGGCGTGGTTAGGGCTAACCGGAATTTACCAGGGCTAACTTCCCCTAAACTCTCAGTCATATTTTGAAACGGGTTGCCGTCCCCTAATAG	0.515	0.826	0.311	BLOOD	BRAIN	0.985	0.977	0.993	-0.326	0.460	0.786	svgs/design_002_99dade40dc_all_plasmid_all_genomic_mean_std.svg
k562_to_neural_stspec_off	4	379	GTAAATGAGCCCCCCAAAACACCTGTACCCACAATAAAAAACCTTTTAACTCACCGGAGTCGGCTTTTGCTTGTCTGTTTTTTTGTCGGGGAAAATAGCTTTTTCCCGGAAGTGGGCAGAGTCCTGTTCTGTTCTTACTCATTTCTTCCTCCTAACCTTGAACTTTGCTTGCGCAAGACTTTAGCCTCCACCCAAACCGCCCCGGGGCAGGTGGTTAGGGCAGGATGTTTTTCAGCTTTATGGGGAAATAACTTGCGAAGTCATCCCCGCCCCCACCCTGGGGCCCTTATCTCTCTGAGCAGAACAGAAACGGACTTTGGTCTAACGGTCTGAGTCAACTTCCCCGTGGTCAGAAAAACATACCAGCTTCCTTCTTTAG	0.514	0.807	0.293	BLOOD	BRAIN	0.979	0.967	0.991	-0.359	0.302	0.661	svgs/design_003_71c1350b2d_all_plasmid_all_genomic_mean_std.svg
k562_to_neural_stspec_off	5	379	GTTTGTTACCCCCCCGAATTAAGAAGCCCACCCCGCGTATCTAAGCCCCGATAATAAAGTTTACCTTGAATCCAGCTCCTTAGTTTGTGGTTGCTCTTTTTCCCCTAGTTATTGTGCAATAGCCCGCAATAACAGCCGCCCCACCCTTCTAACTTTGTACCCGGAAGGAGGGGGCTGGGAGGCCAAGGTTGCAGGGCATGTGTAAACAAGCTCGTTAGAGGAAATGAAAAAGATAAGAGAACCCTGAATTGCCCAAGGGGGACTGGCGGTTGGAGATAAGGATGGTTTCGCTTTCGGGGTGTGGTCACTTAGGGTATTTCTGAGAACTTTCCCTCCCAAGTTACATTTCCTTTTTCTTCATCGCACCGAACACGAACAG	0.510	0.834	0.324	BLOOD	BRAIN	0.970	0.948	0.991	-0.379	0.300	0.679	svgs/design_004_e0cb273345_all_plasmid_all_genomic_mean_std.svg
k562_to_neural_stspec_off	6	379	GTGAGGATTGCGCGTCCCTCCGAAAAGAAAAGTGAAACCCCCCCGACTCCAAAATACGCCTTTCACTTCCTCTTGTAACTGCCACAGGCTGCAATATCTGTTTGCCCAGGCAATGTTGTAAAACCGGGGGCTCTCCCCTTTCCCTAAGCCAATAAAGTACTTCTGGACTTTGTGCCTGGTGTAATTACTCTTGTTTATGTATGGAAAAGGTGAAAGGCTGTGTGCTTTAGGGAGATAACAGCTCGGGAGGGGCTGTAAACAGGAAGTGGGAAGGGTGCGGTTGGGTTTCATTTTCGCTTAGTAATCAGGCAGGAAGCACGCTGTCGCAACCGTTTAGGGCGAGGCAGGTTGTTTTAGGGGCTAACCGTTGCCCTAACAG	0.520	0.802	0.282	BLOOD	BRAIN	0.978	0.966	0.990	-0.340	0.344	0.685	svgs/design_005_7d7f19d3a5_all_plasmid_all_genomic_mean_std.svg
k562_to_neural_stspec_off	7	379	GTGAAGAGGCTTCCTTGTAGCTTTCCTCCCCCCGTTCTGCACCCTTTCGTTTTCTCACCCCACTTCCTCCTTTTAGCTCATTGACACCACCTAGTGATTCTTTCTTGCACCCAGGGCTTGTCCCCTGCACTGACCTTTGCTCCTTATTGTACGCAATAAATGGAGTTTTTGAACTTTGCCTGCGGCTGTTGTTTTTCTTAGAAGTTTGTTTATCAACCCCCACCAAGGACAGCCGTTAGGCACTCCCTCTGAGTCATATCGCTCTTAACCATATTTCCTTCCTGGAACTAAGGGCGGGGTGCCCTGCGGGCAGAGAGGGTTGTTACAACACCCTAGTTCGCAGAAGAGGAAGTGGCCGCCCGCACCTCTCGCTCCGCAG	0.517	0.799	0.282	BLOOD	BRAIN	0.981	0.975	0.987	-0.338	0.297	0.636	svgs/design_006_f51f102c01_all_plasmid_all_genomic_mean_std.svg
k562_to_neural_stspec_off	8	379	GTCTGTCACACTCACTTACCACTTCCCCCCGAATAAACCAGCCCTTTTGAGTTGACTTCCACTTTCACTTTTGTCTCAATGTAACTTCTGCTTGCCGGTTTCTGTTCGGGTGGGGCAGAAATAAAATTTCGAAACTTACTGCTTTTCCCTTTTCCTAAAGCCACCTGCTTCCCGGCTAAAGTCCAGCCCTGGGGCCCTTTTCCCCCTGCCCCACCCAGTTTAATGGTATCTCCTGACAGCAGATGGATGTTGTTTACGAGGAAGTCGGTTGAAGGTCGGTTAGGGCTGTTTCTCGGTATTGGGTTGTGTAATAACCGGCTCTGCCCCACCCTAACCACTTCCTCTTTCTTCGGGGAAACAGCCTATCTTCCCCTAACAG	0.518	0.805	0.287	BLOOD	BRAIN	0.974	0.966	0.983	-0.377	0.324	0.701	svgs/design_007_81078935f8_all_plasmid_all_genomic_mean_std.svg
k562_to_neural_stspec_off	9	379	GTCAGTTGCCCCCGTAGTTTCTGTACCCCCCAACAAATAAAAATTCATACCTAAGCCCCGGCTGTTTCTCCTTTCGTTTCCTGCGCCTTGCCTCATTCTGCGGTTTGGGGGAGGGGACCTAGGCGCCGGAGGGGAAAGGTTGTCAGTAATTTATGGCTCCAATTCCTTTCCTGAACTTTAGCCCGGGGCTAACTGTAAACAGGTGGCAGGGAAGATAGGGCCACGCCCAATGCGGTTACACAACCCTTATCAGTTTGAGGAAGTCGCAGGGCGGTTGTTTTTCTGACAGTTTTTCGGTTTCATTTTACCAGGAATTACCCTCCTCCCCACCCAGTTTTCACTTCCCTTAGTACAGTTGAACCTTGTGAAATTCTAACAG	0.502	0.851	0.348	BLOOD	BRAIN	0.979	0.968	0.990	-0.336	0.353	0.689	svgs/design_008_1ec41b1596_all_plasmid_all_genomic_mean_std.svg
k562_to_neural_stspec_off	10	379	GTAAATGGAATCTGTATTTGGACCCCCCCCACAATAAACTTGCCGGATTTCTGTCAAACCGGGACTTGTCTTTTCTTTTTTCCACTTCCTCTTAAGCAAGAGCTGCAGGGCTAAAATGAAACCTGCTTTCTCTTCCCTTCCCCCCCTTATCTGTACCAAAGGTCTCAAAGTCCTGAGTCAGGCCCCTGAGGGTGGGACCGCGCCCTTGGGCGGGGATGTGGACATGTTTTGCTCAGATAACAGGCAGTTAGCAGAACATCCTGTGGGGCAAAGGTACGTTATTACCCTGATTTCGCAAGCTTGTTCCGGGTTCTCACTTCCTGGTTTGAGTCAAACTTTAACAGTTCCCTTTTTTACCGCACCGCCATTCGTCCCAAAG	0.519	0.761	0.242	BLOOD	BRAIN	0.987	0.980	0.993	-0.365	0.361	0.726	svgs/design_009_7511138514_all_plasmid_all_genomic_mean_std.svg
k562_to_neural_stspec_off	11	379	GTGAGTCAGGTGCGCAAACTGTAACCCCCCCAATAAAAAATTAAAAGAAAAGAGACCCTTGTACTGTGTTTTGTTTGGGTTTTTCTTACTTTAAACGGCCGCGCCTTGCTTCCGGATATTTCTTCACCCTTCCCCCAGTAGCCCTGCTGTAAACAAGAGATAAGGAAGTGGTTGCCCTAGGGCAGGGTCCACCTGGGTTCTCAGAAAAACGGACTCCTACCCACTTTATCTGAGTCATGCCAGTTTCATTTCCCTTAGGGCGGGTCCTGGGGTTTTTTAGTTTCAATTTAGTTCCTCTTCTGGGAAAAGTACAGCGGACCAGGAAGTGTTCAGTGAGTCGCACGGAGGTAAGTATAGAGCTGACATGTTAAACCCACAG	0.519	0.801	0.282	BLOOD	BRAIN	0.977	0.958	0.997	-0.365	0.368	0.733	svgs/design_010_daff891c0a_all_plasmid_all_genomic_mean_std.svg
k562_to_neural_stspec_off	12	379	GTAAATAAGTTGCACCTGCCGCCCCCCTTCTAACCCAGTTTCTAAGCCCAATAAAGTTTGTCTGGAGTTACCAACCTGCTTGTAGTCTGTCGTCTGTTTTTCCTTGAAGCAATTTTCTTCCTTTTGCTACCCTGCCCCCACTAGCAGGGCGAGGCTTCCGGGTGCTGTTTCCGATTTCCCCATCCTTATCTTCACGCAGACAGACGGACTTTACCCTTATGACTCAGCTCCCTCGGGGCAGGAACTGGGTACACCCTTGTGTTTTTTACCGTTTAACCGCATTTCCCTGAAAGCCCCACCCTGCTAATTAGCAGAAGTCTTTCACAACTTCTCGGTTTTACTTTCACTCCTATTTCCACACATGCACGCCCTTCCCCAG	0.516	0.798	0.282	BLOOD	BRAIN	0.978	0.965	0.990	-0.352	0.320	0.672	svgs/design_011_5efbef8a27_all_plasmid_all_genomic_mean_std.svg
k562_to_neural_stspec_off	13	379	GTAACTGATCCCCCAGCTCTGCACCCCCTTAACACGCACCTCACTGTACCCCTAATTCCCCCCCAGATCAGTTGCTTGCAGAAGTTTTCAATAAAATTTGATTTACCCGGACTGAAGTCGTTCTGCTCATTTTCTTTTTCGCCCTGTAATAACCTGTTATGCTCATTACTTCCTGGTTCTGTGCAAAGGTCGCCTTAGGCTGTAAACAGCTTTTGCAATAGCTGGGAGCCTTGGGCTTGTGGTTGGGGAACGCCCTAGTAATTTTCCGGAAAACAGCCCTACTGCCTGCGGTTAGAGATAAGGGTGACGGTTGCTCATTCTGGGCCCCACATAAAAACAGTAGTTGAGAAACACACTACCTCAAACGTTTCCCGTTCAG	0.506	0.804	0.298	BLOOD	BRAIN	0.974	0.970	0.978	-0.330	0.307	0.637	svgs/design_012_502168cf9d_all_plasmid_all_genomic_mean_std.svg
k562_to_neural_stspec_off	14	379	GTACGAGTTATACGTACCCAGAGCAAAAACAGAAGTGAGAGCCCGAAAAAGCCACTTTCGGTTTCTTGGAATTGCTCAATGTGGCTAAGCCTTATCTGTTATTGACAGGCTCCTAACTGTCGCCCCAGCCCCACCCTGTGGCCCCCAGGGCCTGGGAATGCTTTGCCTTGCTGACCTTTAGTGCAGCAGGTGTGTTGTAAGAGAGCAATAAACAGTTTTAAAACTTAATGGGGCCCTGTTGCTTGCTTTTTCTTGAACCCTACCCTCCCCCTCGGGCAATTTCCTCTTTCGTCATCTGCCCTTCCAGGAAGGGAGGCGCCCTTAGTCAGGGTAGGGTAAAAACAGGAACTGGGTTATACCGAGAATCGCCGTCCCACAG	0.502	0.831	0.329	BLOOD	BRAIN	0.969	0.947	0.991	-0.336	0.289	0.625	svgs/design_013_3ab7e54b88_all_plasmid_all_genomic_mean_std.svg
k562_to_neural_stspec_off	15	379	GTAGATGACTGCGAAATCTCTTACCCTGCCAAAATCCCCGGGCCCCTAGTGTAAAGCAGAACTGAGAAGTTGTAAAAAATAAAATGAACCTAAACCTGCTTCCTGGTCTGCTTTTCCCCTCCGGGATCAGGGGCCCTGTTGACAGATGATTGTGGGATAGAGGGTAAAGGTTGTTTGTCAGGAAGGGAGGGGCGCCCCAGCTTGCGCAACCGGTCCACACCCTGGGCTGCCGTTGCAATAACTTCTTACTCCCTAACCGCAAAGGGTGTTTCTGCCAGATAAGGGAAGGGGCCCCAGGGCGGTTTCCTGTAAATGTAGAAAGCAGAAGTATAACTAGCTCAGAACAACATTCGCCAGTTAGTTTGCCGTGTTGTCACAG	0.516	0.781	0.265	BLOOD	BRAIN	0.979	0.967	0.990	-0.352	0.317	0.668	svgs/design_014_d9ec06ae9b_all_plasmid_all_genomic_mean_std.svg
k562_to_neural_stspec_on	1	379	GTGACTAAAATCTTAACTTCCTCACACCCCCAATAAAAAAAAACCACCTAAAAAAAAGACTGAGAAGCGAAACTAACTTGTGGCCTCTCTTGACATTTTTTTCCCCAGATCCACCCTGAACCTTTGCTCCACATCTGTTTGAACCGCAATAAAGTGTAATAAAACTTGCCTCTGGCCTCAGGTTGTTTAACTGTGGATGGGCGTATTTCTGGGTTAAAAGCAAGCAGTTCCGGGAAAAGGGCTTCCCGTTTCGAAATACCACCAACGGCCATATCAGCTAAAAACAGGCAGCCACAGGGCGGGGCCCGGAGCGGTTTGCCCCTGCAGGGGCCTCTTCCTGTTTTGAGTTAGATTACTAGAACCTTGCGTACTCCCTCAG	0.496	0.773	0.277	BLOOD	BRAIN	0.940	0.919	0.961	-0.181	0.231	0.412	svgs/design_000_fb034c5e84_all_plasmid_all_genomic_mean_std.svg
k562_to_neural_stspec_on	2	379	GTTAGCATAGTCACCCGCAAGTCCCCGCAATAAGGAAGTACAAGGCACTTTCATTTTCGTTTCCTGTCTCTGCATTTTGTAACCTTTCCCCCGCTCAATTTTTTCCAGGACAAGCAGAAGAGAGTCCCTCAAGCCTCTCTGATCTCTTTAAGTTAACCTTTGTAACCACTTTATCCTGTTTACCAAATAAAAACTTCTGCTACTTATTTACCGTGCTCCTTATCTGTGTTCGCATTCCGGGAACCTGGGGCCCCATGAGGTGGTTAGGGCAGGGTTGCAGAAACAGGAAGCAGGGGCCCCTGCCCTGGGAAACTCCGCCCTGGGCGTTAGCTAGTTACTTCCTCTTTAGTCGCTATTTCGCTTTATCTCCCCCAAAAAG	0.494	0.770	0.276	BLOOD	BRAIN	0.960	0.951	0.969	-0.239	0.287	0.526	svgs/design_001_4cc7d88591_all_plasmid_all_genomic_mean_std.svg
k562_to_neural_stspec_on	3	379	GTGAACAAGTGCACTAGGGATGAGGGGGGGCCCAAGTTTCTGTTCTAAATACATAAAACTTGTGGTTCTAAAGTGAAAGTAATTGTACTTCCCGTGTGGTTTTTTCAGGGAATAAAGGTCGTTCTGCTCAGTGCTGCCTGAGTCCTTGCGAAATCCATCTTATCTATACCTCCCGGCATAAACAACGCCTAGGGCCCCACTTTTAAAATGGGTTGTTGGACCTGTGAACTTCCTGTTATTTAAGTTGGTGTTTTACTCAGCAATTGCACCAACGCCCTAGTTTTACTCACTTCCTCTATTTGCGGGCGTAACCGCCGGCCCTCAGGCAGGGTGGGGCGGCGAGATAAGTTTCAAAATACCCATGCGGTCCTTGTGACAG	0.487	0.778	0.290	BLOOD	BRAIN	0.940	0.934	0.945	-0.200	0.237	0.437	svgs/design_002_9c492889cc_all_plasmid_all_genomic_mean_std.svg
k562_to_neural_stspec_on	4	379	GTATGGACACACTGCTAATTACTATGCCCCCCCCGAACTGTTTTAAGCCCCCAATAAACGATTTTGCAATTAGACTTCCTGGTCCTGTGCTTTATCTCTTCTCCCTCGGGGGAAGGTTGGGCAAGGTTGGGAACGGCCTTGAGCAACAAGTAGACAGCTTGTTTTTGTACTTTGAGCCCATTTCCGCCTTCTTATCACACGCCCAAACACTTCCTCAAATAACTGAAAACACACGTCAGTAACCACATTCGGCTGGTATCAGGAACGCCCTGAGGCCGCCCTAGGCTGACACACCCATGTGCTCTGGGTAGATACGCATAGGGGGAAATATGAGGAAGTTGCGGTACTCTGTTTAAGGGCAAGCTAACTAATTCCACAG	0.490	0.764	0.274	BLOOD	BRAIN	0.949	0.933	0.965	-0.256	0.253	0.510	svgs/design_003_7be4112059_all_plasmid_all_genomic_mean_std.svg
k562_to_neural_stspec_on	5	379	GTAAAGGCAGTTTGAATTGACTGTAACCCCCCAAAAACTCCCCCCCGCCTCTAATAAACTAATTTTTTTCTCAAACCACTGACAGTATGCCTGGTGTTTTTCTTCCACAGCTCGATTGCGCAACTTTTAAAGCACGATAAGAGGAAGTGTCAGGAAAACCAGAACTTTGCTCAAGGTTAAACAGGTGTTAGGCAAACTAGCTTTCATAAAAACAAGTTATAGGGCTGACTCACCATGGGAGAGGCTATTTTTCCGAGAACGGCCGTTGTAACTGTCACCCCAGGCTGCAATTTCCTGGGTGTGGTTAGCTTTTTTAAGGCTACTTCCCTTATCTTCTCAGCACAGAGGCAGGCCTGTAACCGCCCTATTGCGATCTCAG	0.484	0.741	0.256	BLOOD	BRAIN	0.932	0.920	0.944	-0.166	0.265	0.431	svgs/design_004_6a19d142de_all_plasmid_all_genomic_mean_std.svg
k562_to_neural_stspec_on	6	379	GTCAGTTACTACACCAGGGCTTAAGGTCCCAATTAAAAGCCCCCAATCCCTCCAAATAATAAATTGGACTTAAAAATCATAACCGTGTGTCTCTTCTTTTGCTTGCAGCTATTATTCGGTTAACTCTCTAAAGCCTTTGCGCAACGTTCCGGAAGTCTGAATTGACTCAGCCTGGGGCGAGTAGATAGTGACCTTTAGCATCAAGGGAGTGGCAGTAAACAACCCAGCGTAACATGGGAGAGGCCCTAGTTCCTCTTACCAATTTCAAAACTCTCTTCCGTTTGCTTATCTCTTGTGGCCAGAACAGGGCGGGTAGCTGAGCCACACCCGCCCAACCGCAGAAAAACTAGTTAGTTCCCGGCCTATTTCCTCTTACCAG	0.484	0.765	0.281	BLOOD	BRAIN	0.942	0.923	0.962	-0.207	0.233	0.440	svgs/design_005_96f3be2fac_all_plasmid_all_genomic_mean_std.svg
k562_to_neural_stspec_on	7	379	GTAAACAACACCCCCTCTGTAACGAAAAAACAAACAAAACCCCCCTTGTACTAGTCACCTTGAACTGTGCCCCCCGACTGTAGCAGTTATCTTATCCTGTTCTTTCAGGGCAATAAAAGCTGTACTTAAACCGCGTCTGTCCTTGGTTTTTTAAACTCCAGCAAACTTACAGGAGGAAGTTGCTAACTCGGGCATAGGTCAGATTAGTGACAGTTGCTTAAGCTGTTAACCGCGATAAGGCGCCTGTCATGGTGAGTCAGAGTTCTCGGAACCCTTAGCTTCTGCTTTCGTTTCCGGGTGGGGAAGTGTTTACCATAAGTTAGGCAATTCTCCGCCCGGGGAAAAACACAGATACAGGCAAATCGTCTCCACTCCCCAG	0.476	0.813	0.337	BLOOD	BRAIN	0.953	0.929	0.977	-0.242	0.263	0.505	svgs/design_006_ac26671670_all_plasmid_all_genomic_mean_std.svg
k562_to_neural_stspec_on	8	379	GTACGGGAGTAAAAGAGAGGCACAGTAGGCACACGTAAGCCAGCCTACCCCCCAGGCCACCTCTATCGGACTTTGCACCTGTTAATGCTTGTAATCTCTGTCTTGCAGGCAAATAATTAAAAGAAGTAAGACTGACTGTCTCGAGTTTGTATTCAATTGCGCAAAGCGTACCGGGGCAGAGGTAGCCGCGCGGGGCCCCCAGGCACTTCCTTATTGCAACATCCCGTAAACAAGAACTTTCTTTCGGTTTCTCTGTGGTTAAACTGAAGATAGCAGGGCCACACCCATGACGCGGCTGCCTGGGGAAAACAGGAACTGACAGTTTCAAGATTAGACTTTCCTCTTTCCCATAACTGCAAATTACACTTCCCCATAACAG	0.483	0.758	0.275	BLOOD	BRAIN	0.940	0.927	0.954	-0.202	0.254	0.456	svgs/design_007_848fe0ee15_all_plasmid_all_genomic_mean_std.svg
k562_to_neural_stspec_on	9	379	GTTTGTCAAAACGAAAGTGCTTGCACCAATGTTCCCCCCTAAAGCTAATTAAAGTTTAGTATGCCAATTACCCGGTGTAAAATGTCGCCCTTAATTTGTTTGTTTCAGAAATCTAGTGCTCCCAGCTTGCTCTCCTCCCTTTCACCTCGTAAAGCTTACCAGGGCAAAGTGCGGGGCCCAGCCCCAGGCCAAGTTCCTGTTTACAGCAATTGCCACATAGTCGTTGAAACCGCCGGAAGGGCCCTGTGCGAGCTAAGATAAGGGTGTGGCCCATGCCCTTGCGGTTTCTTGCTAAACTGTGGGGGAGGGGAGGCTAAGGTTAAGTTGGGCGTAGGCTTCCTTCAGATCCGTTTACAGGGCACATAGCTTACATCAACAG	0.475	0.796	0.321	BLOOD	BRAIN	0.943	0.932	0.953	-0.208	0.262	0.470	svgs/design_008_2c95200766_all_plasmid_all_genomic_mean_std.svg
k562_to_neural_stspec_on	10	379	GTATCCACTGCCTCTAGAGTCTTATCCCCCCAACCAGGCACCCCCTAATGCAAATAAAGTTTGTTTTATCGCCCGAATCTAATCCCTTGCCTGATCTATTTTTTCCAGGGCAAATCAGCTCCAAGGTCTTTCTTCCATTAGCCCTCAGGCTGAGTGTCAAAGTTCCTCTTCCTGGGTGGAGGTGCTTGCAACATCGCCGCAATAAACTCTTTCCTGTTATAAACTGAAACTCATGCGAAAGCGCCCTTTTGCCTCAAAACAACCCCACCCTAACCAACTGTCACAGCTCTTATCGCGCTTGGGCGGATGCTTGAGAAACCGCAACTGCCGGAAGGGAGTGTAGATAATAATTAGTCAGTGTGTTGTGCTCGCGAAACAG	0.474	0.759	0.285	BLOOD	BRAIN	0.942	0.927	0.957	-0.216	0.220	0.436	svgs/design_009_882f093570_all_plasmid_all_genomic_mean_std.svg
k562_to_neural_stspec_on	11	379	GTAACAGCCCATTGTAGTGCCTACCCCCCCAGAAATCTTGTAAAAACTAAGCAATAAAGCCGCGCAATTAAGTCAATTCTAACCCTGTTCCTGATGTTTTTCTTTCAGTTTCGTTCAGAACCTATCGCCCTCGCCCCTAGGGACCACACCCAAGGTCAACACTGACTCACCCAAGGTTGAGGAGATAAGACTTTAACTGTCAACAAAGTTCTCTGAAAACCATTTCCTAGTATTGCAAGATGTTGCTCAATTTTTCAGGGAGGGGAACTTAGGCTAACTTCCTCTTTCTAGCTCGCGGTCGGGGCAAAGTTTCATTTTCTCTGGGCGCGGTTAGAACAAGATCCTGTTTACTAGCAGACCATTTTTCACGCACCCTCAG	0.480	0.774	0.294	BLOOD	BRAIN	0.945	0.943	0.948	-0.164	0.236	0.400	svgs/design_010_f684c8aee3_all_plasmid_all_genomic_mean_std.svg
k562_to_neural_stspec_on	12	379	GTCCGCAAGGGTTCTTTTGGTTTGGGGGATGGTAAAGTGAAAGTCATAACTGAATAAACACGGTTGTGAAACCCGGGTGTACAATTGACCTTACTTCCTCTCTTGCAGGCAAGCCCTGCAAAAGTTTCAGCTTCTAATCAAGGGCGGCACCAGGAAAAACCTCGAACCTTGCCCCTCAGCTGTAAATGAATTGCTTCCCCGGGTTGTCATTTTTAACGATAAACGGCTCCTGAAGTGAGAAATTTCAAAACTTCCGTGATCTGTTTACTGCACAAACCGCAGGGCCTCACCCTAGTTTCGCTTATCAGGCCAGGCCAGGCAGGGCGGGGTCTGGGAGTGCCTCTTGCTCCATATTTCACTTCCCGTTCAACCCAAATAG	0.475	0.785	0.310	BLOOD	BRAIN	0.959	0.958	0.960	-0.198	0.252	0.451	svgs/design_011_8deb25f01b_all_plasmid_all_genomic_mean_std.svg
k562_to_neural_stspec_on	13	379	GTCAATACATTTTCCAAACATGTCCCCCCCACAATAAATGTCGCTTCCAGCTAAACCCCTTAATTATTGCTCCTTGCCTGTTTCTGTTACTAAAGATGCTTACTCATGCCTAGTCACGTAGAACAGCGGCCTGAACTTTGGCCCGAGATAAGAGCTTCTGGGTGGAAGTCCCCGGAGCTGTAAACAGGGTGTGGGCCCTTAGGGCAAGATAGCAGGAAACACATTTTAACTTCAACTTTAGACCACTAACGGTTGCACTTCCTCAGGTTGCGACATATTTCTGGGTGTGGTGGAGGGGGAGGGGAAGGGCGGGTTTCGGGTTTGTTTACTCTCACCATTAAAACTGAACTTCCTCCTTAATCAGAAATGCCTCCCCCAG	0.476	0.735	0.259	BLOOD	BRAIN	0.949	0.946	0.952	-0.215	0.255	0.471	svgs/design_012_ebbef443e4_all_plasmid_all_genomic_mean_std.svg
k562_to_neural_stspec_on	14	379	GTGTGTGATGTGAACCTAGAGAGTAGGAGGGCGATAAATACAAACTAATTACACCTGCCTGGCGTTTCTGTTCTTTCTTTGCAAAGTTTTCCCATTTCCTCCTCTCAGGGCTCCGTTGATTGCGCTCTTGGGGCCTCTCCCCTGGACTTTGCACAAACAAGGAAGTGGGCCATGGGTCACACCCTGCAATAGAGCTAACCACAGAGAAGTTGCAGCTTCCGCATTGTGGGTGAAGGGTGGGGTTGTTTACTGCCTGGGGCGCAGGGTTTGCCAGGGCCAGCTAACCGTTAGGCGCCGGCTCTGTTTATGTGAGATAACAAGAGTTTCCTGCCCAACCCTCCCCTTATCTAGGTCCACACATTTTAACTTCCTAATCCAG	0.473	0.763	0.289	BLOOD	BRAIN	0.939	0.947	0.930	-0.232	0.297	0.529	svgs/design_013_5541b45018_all_plasmid_all_genomic_mean_std.svg
k562_to_neural_stspec_on	15	379	GTCAGTTCAGGAAGTGCACAAAAGGGGAAACTGTACTAGGTTTTTTCCTTCGCCCAGCTTAACCACCCGCAGCTCCCTCTAACCTTGTACTGACTTTCACCTTTCCAGAAATCCCTGTAAAAGAGCAATAAAGTCTTCTAACCGCCTCCTAGAGTGTCAGTGTGCGGCTCCTTTGCGCGCCCGATTAAAAATTAGCCTACCTAATCTCAAGACTGCAGGTTTACGGTAATTCGTGTAAACATGTTGCAATGTCCTTGAGAAACTGTCAGCCCGCCTTCCTGTTTCTGTTAATTTGTGGTTAGGCAACGCCCAGCTTCCTCTGAGTCAACACTAGATGACTGTGCTACTTTCCACCACGCCCGTTATCTTCCCCCGTAAG	0.467	0.745	0.278	BLOOD	BRAIN	0.951	0.937	0.965	-0.196	0.253	0.450	svgs/design_014_78bb3741a0_all_plasmid_all_genomic_mean_std.svg
k562_to_hepg2_stspec_off	1	379	GTTAGTCGAGCCGTTGGCGGCGGAGAGCGTTAAGCGCAGGGAGCTGTCCAGGTCCTGAAAGTGCTGTTTCTGACCGTTAACAGACATCCTTAATTACCACATCCTTGACCACACCCAGAAAGGGAAGTTGTAAAGCCGCAGGGGTTTAGAAAGCTTTAAACTTTTAAAAGCCCCTAATTACCGCCGGTAACTAATTAAAAACACGTGCAGCGCTTGAGAATTGTCCAAGGTGCTGAAATCCCCGGGCGTTGAGTCATCTCGTTAGTGTCAGTTCCCCCCAGGCTATTTTTAACCCAACCGCGCTTCCGTTGGAGCAGCTGCAAGGCTTAGATAAGAAGTCCGTTGCTATTCTCAGAAATAGTTCGCCCTACCCCCGCAG	0.490	0.774	0.284	BLOOD	LIVER	0.979	0.968	0.990	-0.170	0.334	0.504	svgs/design_000_0efb384bf9_all_plasmid_all_genomic_mean_std.svg
k562_to_hepg2_stspec_off	2	379	GTAAGCGGGAGGAGGATGTGCTGTCAGCGCCTAATAAAGATTTAGTTGATGACTCAGTCCCGCTCGTTTCTTGTCTATGCCTTTCGCACCGTTTCAGCACCACGGACAGTTCGGACAGCTCCCTGCGCGCGCTAGATAGCTGTTCTTAGAAATAGACCGTTAGGGCTTTTTTATGACTCTGCTTGACCGCAGAGCTGTTACCTAAAAAGGGAACGTGTTGCCCTTGTCACGAACCGCAAAAGGACCCTTCTTATCTAAATTAAGGAGCTGCCGGAGCTTGAGCAACTGCAGGGCTTTTTTTAGTCTGCACCACACCCCTGTTCCGGGGCTGCTCCCTAACGGACTTCCCCATTGCGCGGTTTCTAAATGCGTCCCTTAG	0.412	0.667	0.255	BLOOD	LIVER	0.971	0.952	0.990	-0.158	0.241	0.399	svgs/design_001_d3b2605af1_all_plasmid_all_genomic_mean_std.svg
k562_to_hepg2_stspec_off	3	379	GTAACTGCCTCTAATGTAAACCGGATACCCTCCCCCCCGTCGAAAGTCATAAAATATATTCGCTTAAAACGTGCGTCTGACTCATTTCTTCCATTCGGCTTACTTCCTTCTCGCCCCGGGGCGCCTCTAACGGCCGCTTTTCTTAGAAAAAGGGAACAGAGTAGGATGCCGCTGTCCAGCACCGCGGCCAGCGGGACAGCTCCTAATGCTCACCAGATGTTACCGTTTTCTAAATTGGAATGCGTGGGAGTTCCCTTATCTCTTGCAAAACAGACCCCTTCCTGCCGGGCGGCCGACGCCCAAATTAGCCGTTAGGCACTTCCTCCCAGCCTGGGGCCCCTCAGGCTAAAAATATCTGTATCTTCCGGGACTTGCGCAG	0.425	0.746	0.321	BLOOD	LIVER	0.972	0.958	0.985	-0.164	0.267	0.431	svgs/design_002_1216fb756d_all_plasmid_all_genomic_mean_std.svg
k562_to_hepg2_stspec_off	4	379	GTCTGTACTGCCCTACCCCTAACATCCTGTTGGAGGCGGGGGAGAGAATCAAAGTAAAGGCTTTTGACACTTGGCTGGTTGTCATTCTGAGTCGTGTCGTTATCTTAAGAGCCCCATATATAGCACTTCCCAAAATAACTGCCCTCCCCCTCCCGAGCTGTCAACATTCAAGGATGCTAATGATGTCCCTAGCAGCAGGGATCGTTAGGGGTCTTATCTCTGCCTGCAGCTGTCGCCTTGACCTTATAAGGCAAGCAGGCCAGGGAAGGGCGTTGCCCTCGGGGGTGCAATTTGAGGATGTGGTTAGCATGCACAGAGGGGAAGTGGTAAACAGGAAGGCTGTTTCAACTGTCGCCTTCGAGTTTTGAAATTCTCACAG	0.334	0.867	0.533	BLOOD	LIVER	0.980	0.968	0.993	-0.179	0.339	0.519	svgs/design_003_c8c50c010f_all_plasmid_all_genomic_mean_std.svg
k562_to_hepg2_stspec_off	5	379	GTTAGCAAGTCGCCTATACCGCCCCCCACACCCCCACACTTACCCTTTGCCCAATAAAGTTCTCATCGCACAGAGCATCCTTCTTAGTCATTCTTTCCTTGCCTGCGGTTGTCAGGGCTGTGGTTGCTTGCTGGGGCCCCTTTAAGATGCTAAGCGGTTTAAGGAACCGTTAAGCCTGCTCCCCTCCCCCACATCCTGTGACCACACAGCCCTTGGTCCTGAATTAGGCAGGGGGCAGCTGTCAACATCCTTTTATGGGCCTGCAGGGTAGAGATAAGGGCCTCTATTTCTGGCGCTTGCAGATAAGAGCGCGCGCTGGTGACTGGGGGCTTTGTTTAGGCTCAACGACCGTTTCGGTAGAATAACGATCCCCTAACAG	0.377	0.779	0.402	BLOOD	LIVER	0.977	0.965	0.989	-0.161	0.272	0.433	svgs/design_004_35f53827e8_all_plasmid_all_genomic_mean_std.svg
k562_to_hepg2_stspec_off	6	379	GTATACCCTCCCCCGAATGCACAACCACCCACTAATAAAAGCTTTCTCACAACGTGCCGTTGCCATTCTTTCCCTCTGGGTGTCCTGCATTCAATTAGGGCTGGCGCCGGCGTTAACGGGATGCAGATGTGGAGTGGGGGCGGGGCGCGCATCACAAAGAAAGGATGTTTACGAGGGCTTAGCCGTTAGCATCCTTGGGTCTGTTTTTAGCAACCAAGGGTCTGGCCGGCGAGAGATAAGGCGAAAAGGAGAAGTAAGGGTTCTGAGGTTTTTCTGAGAAATTCTGAGAAGTAAAGCGCTTCTGCAGGGTGCGGCTTGCTAGGGAAGTAAACAGGAAACCGTTAAACTCGGTAAAAGAGCGTTGCTCCTGCCTCACCAG	0.393	0.754	0.361	BLOOD	LIVER	0.981	0.969	0.993	-0.189	0.333	0.522	svgs/design_005_940b85ac4d_all_plasmid_all_genomic_mean_std.svg
k562_to_hepg2_stspec_off	7	379	GTAAATGTTCTGTACGAGCTCACTCACCATCCCCCACCTAGCTGTCAGCCCCAATAAACATCCGTTTGAACCACATCGCGCCTGCAGCTTCCTTTGTCTTTCATATCGCTTCGACAGCTTAGCCCTGGGGTGTCTGGATTTCGTTAGGGAAAGGGGCCTGGTTTGAATCACTCAATGACAGGCCCCTTGACCGCATCCTTATCTATTCTGGTCAGGCTGCCCTTTGCAGGGGCGGTTGCAAAAGCTATTTTCGGAAGTGAGAAACAGGGTGGGGTGTGGGAGGGTTATGTAAGGGGCCCACTTCTGCTTTTCAAAGCTTCCGTTATAACGGCAAAACACTCTGAACCGGCTTTTCGCGTAATTTGTATTGGGGATGTAG	0.393	0.744	0.352	BLOOD	LIVER	0.974	0.960	0.989	-0.155	0.259	0.414	svgs/design_006_f7839cab90_all_plasmid_all_genomic_mean_std.svg
k562_to_hepg2_stspec_off	8	379	GTACCCACTTCTCTAACCGTCCTTCCCCCCACAATAAACACGGATGTGGTTAAATTGCCTCACATGCGTCGCCTGTGTCTATTTTTGTGCGCGTTGACAGCAGCTGCCTGCAAAAGATAAGGGATGCAGGGTGGGTCTGGGAATGATTATTTTTAGGCTTTGGGACAATGACAGGTTGACAGAACGCCCCCTGAGGCCCCATTGCAAGGGCTAGCCTGCTTCTTGCCCTTATTTGGCTGTCAACAACTTGCGCGAGGCCCCTTAGCGGGCCCCTTCCCCTGCGCATTTGGTTTCTTAAGAAGGAAGTGGGCGGATGAGTCATTCCGCCGCAGGGCCCCCAGCCCTAACGGTACTTTCTTCCGTTGCGCTTCTGGACCAG	0.386	0.718	0.331	BLOOD	LIVER	0.977	0.959	0.995	-0.185	0.307	0.492	svgs/design_007_22c1d51390_all_plasmid_all_genomic_mean_std.svg
k562_to_hepg2_stspec_off	9	379	GTCTGTAACTTGTCATGTTAGCGCCCCCTCCCCCGCTGTCATTAAAGCTTGTTGAAAAGCCCTTGCATTCTTTCCTGTCGTGTCGTTATCTCGCTGCTTTTTTTAGCCGCCCGTTGGGGCCGGAGGGGACAGGGGCTTATCAGGGGCCAGCCAGATGTGACCACAAGGGACGGCCAAAGACCCTGAATTCTTATCTTAGCATTTCTTAGGAAGAAAACAAGAAAGGCGCAGATGCTAAGGGCGGTTTTGCCTCGCCCGTTTTGCAACTGAGAGGATGCTGTTTTTAGGTTACCATGGTAACTGGGTTACACCCTTTCCTGTTTAACCGAACTTAGCCACTTCCCCATTATTCAGTTTGGTTCGACTGTTCTCACGTTAG	0.388	0.742	0.354	BLOOD	LIVER	0.977	0.970	0.984	-0.171	0.290	0.461	svgs/design_008_2aed73f8e4_all_plasmid_all_genomic_mean_std.svg
k562_to_hepg2_stspec_off	10	379	GTAACCCTGTCCCACATCCTCTGTACCTCCCCCTTACCACGCCCCCGTACTGAATAAAGTTGATTGCCTCTGGTGCATCTCATTCCGAGACTAGCGTCCTGTTTTCTTCGCGTTTCCATGGGAACGGGCAGTTGGCTAGAGGGGAATAGCATCTCAATAGCCATGTTTACGCTCAGTTCCCCAAAAGCCCATAAAAGGCAAAACCGTTAGCTGTTTTTCTTGCAAAAGCCTCTGAAAAAGAGGATGTGGTTGGGGCTAACGGACACTTAGCACCTCCCTTACCATAAAAGCCCTTATCTCAGCTGACAGGCCGCCCTGCCTGCCGGCCCGAGATAACAGTTCGGGGGCTATATATAGCTAGGTTATTTTGCTCCGGCAG	0.384	0.734	0.350	BLOOD	LIVER	0.981	0.969	0.993	-0.176	0.288	0.464	svgs/design_009_bd2cdb4d9b_all_plasmid_all_genomic_mean_std.svg
k562_to_hepg2_stspec_off	11	379	GTATGTCCGCCCCTAGCGGTAAACATCATCTCCCCCCACAGATCGAAGTTGTAATAAACAGCTTAAACCACCGTACTTCTCTTTGTGTCTCATTTCCTTAACTCCGCTGCTCTGCAATTGAATACCAGCTCCCCTGGGTGCAACCCTAGATGTCATTCCCAAAAAAGGATGCTAGAGCCCTGTGGTTGCAGCTTATCTAAGTTCACACATTTCCTAATATGGGTCTTGACAGTTCGGGATGCTTTTAGCAACCCCTTCCCCCAACGGCTGTGGTTTTGCACTTCTGCTTATCACATCCTGACAGGCTGCACCGCCCAGGGCGAGGCTGAGCAAAAACAAAACCCTAACCGGTCGCACCCATCTTGCAATGGTCTAATAG	0.383	0.734	0.352	BLOOD	LIVER	0.974	0.957	0.991	-0.176	0.304	0.481	svgs/design_010_b3ffcbc4ac_all_plasmid_all_genomic_mean_std.svg
k562_to_hepg2_stspec_off	12	379	GTGAGCGAGATGTCCTAAGCTGTAACCCCTAGCCCCAGCACAATTAAAGGCTATTTGATCAACCCCTCCGAGTCTTGTTTTCTTGCGATTCATATGGAAAGCATCTTTTGCAAGAAGCGCCCCTCCTCCTCCTTTAGGGCGTTTTAGCTGTCAAAACAGGATGCTCAATTTGACTTCCCTTTTACAACCACAAGCCCAGCTTGCCTTTTATGGCTTTGACAGCAGCTATAATTAGAGCTAGCTAAAGGACGGTTGGGGGTGGGCGCCGCCCGGCCGTTAGCCGGGTGTTTTTTAGAGATAAGGAGAGGGGCCACTTGGGGCTTAAGGCCAGGCTAGCTGTCGGCTATTTTTAAGCTGAGTTGATAGCATGCTCCCTCAG	0.381	0.771	0.390	BLOOD	LIVER	0.978	0.963	0.994	-0.158	0.328	0.486	svgs/design_011_6bf2cb206f_all_plasmid_all_genomic_mean_std.svg
k562_to_hepg2_stspec_off	13	379	GTCTGTGTCCTAAATGTACCCCCCCGGATGTGTAAAACCGCCCAACTTTACTAATAAAGCAACTTTCACGCCCACTTACCGCTTCTGCTATCTATTCTTTTCCCTCCGTTGAAACCCTGCATCCTTTCCCTGCTAGCTAGCTGCGGGCTCCAAGGATGGTTGCCTTGGTTACCAGCTCTAAATAGGGTCTTAAGTAATGCAATTTGGACCACATGAGTCACCAGGATGCTCTGGCCCCATGTGGCCGGGCGAGATAACAGGGCGGGGGCCCAGCCCACTTCCTTCTGCTTTTTAAGTCAGGCTTTTCTGAGAATTCTTAACGGCTTCTTGCCACATCCGTTCTAACGGTTCTCCCCAAGCTGTTGCTTGCCTGTCGTAG	0.383	0.731	0.347	BLOOD	LIVER	0.972	0.965	0.979	-0.163	0.296	0.459	svgs/design_013_71c3345ed6_all_plasmid_all_genomic_mean_std.svg
k562_to_hepg2_stspec_off	14	379	GTTAGTACACCCGCAGGCCCACAGAGGAAGTACACTCACCCCTCTTGTTTCTAATAAAGTCCTATCTTTACGCAACATCTTGTCCTGTGGTCCTTTTTCTTGTTCTTGCGAATGCGACTTAAGGCGGGGCGGGGCTGAGGCCCCCTGAGGCTTACTCAAAATAGAAGCACTTAGGGGCTGCAGCATCGAGATAAGCAGATGCTTCCTGGGTGTGGTCCTTTAGACCAGAAAAAAGCTCCCCAGCCCACCATAATTGCAAAAACATGTGCTAATGTGGTTCCTGTTTTTGCGCAACTCAGTGGTTTCTGAGAAATAGCCGTTTTTAGCTGCAAGCCGGAAAGCGGCAGTTAGGCTGTTGAGTTGTTTTCTAATCGCTCAG	0.381	0.744	0.362	BLOOD	LIVER	0.980	0.967	0.992	-0.164	0.324	0.488	svgs/design_014_f0eca59c39_all_plasmid_all_genomic_mean_std.svg
k562_to_hepg2_stspec_off	15	379	GTACAATAAACGGCGTTCTTGGAAAAACTGACTGTCTCTCTGAGCGTGCCTTTTCCTTTTATGGTGGGAGTCGGGGTGGGTGCGGGGCGCCTGAGCTAAATTGGGTCTGGAATCTCATCCCATCCCTAAATAGGACATGACAAGTGCCTTATCTCTGCACTTCAAGATGACAGGCAGCTAAAGCGCTATCTTGGTGCAGCAGCTGGACGGTGGTTGACAGCTCATTACCCTCCCCCCGCTGCCACTTCCCTTGTTTACCGCAAATTGCAAAAAGGGCCGTTAGCGGGGCCCTGCAGGGGGCTCGTAAAACCGCCGGCAGCTTCCTCTTTTCGGGGGCTTTAAATTTACCGTAATTACTCAGACTAGCATAAGTCCCCAG	0.191	0.286	0.095	BLOOD	LIVER	0.948	0.930	0.966	-0.137	0.246	0.383	svgs/design_012_8131abaa39_all_plasmid_all_genomic_mean_std.svg
k562_to_hepg2_stspec_on	1	379	GTATGCAGATAAGAGAGAGCTGGCCCTCCCTGTACTCAGGGTCTTGTTTCCAAATAAAGTCATGAAGCTGTCACCGGCTAAAACGGTCTCTGGGTGTGTTCTTTTCTTAGAAGCGGGGGATGAGAGGGAGAAGCATGTCAGGCATGCGAGCTATGAGATAAAGCCGGCTTTCCGTTAGCCCTCTCCCGAACGCCCCCTGGGCGCGCTTATCGCTAGGAGGCTTTCAGCACCAAGGACAGCGGCCGCGAGGTTCCTCTTTCTAAGAATAGCCCCCTTTAACGGAAAGCTTGCGCTAGGGGTGGGTGCGTTTGTCAATAGCGGAAACCGCAGCGGGGTTCCTTATCGCAGCCTGCAGCTGCAACCGCTCTTGCTCAAATAG	0.432	0.726	0.294	BLOOD	LIVER	0.951	0.927	0.976	-0.133	0.236	0.369	svgs/design_000_4002338d55_all_plasmid_all_genomic_mean_std.svg
k562_to_hepg2_stspec_on	2	379	GTATGTGAGGAAAGTTTCCCACGGTGCATCAAATAAACGAATTTAACCCCCCTACTGCAGAGTCAGAGCTCGTTATTTCTGTGCTGTGTGGGCGTGTGGGTTTCCGGCTGTGTTTAAGTCTGACAGCCTAAGGGGAACTAAAACAGGCTGGCTGTTGAAACGTGAGCTCATTTCAGCACCACGGAGAGCTCCCTAAAGCGCTAAAAATAACACTGACCATAAATAGGCATTCTATTCCTGCTTATCGCGCGCCCGCAGGCAGCGGCCCCTAATCGCCCCCTCGGGGCTTGCACAACGTTAAGCCACTTCCTTAACGGTTGAGCGTAATCTTTCCTACCATCTGTTAACGCGCGGGCGGGCGCCCATCCTCCTCACGTAG	0.419	0.711	0.292	BLOOD	LIVER	0.951	0.922	0.981	-0.111	0.222	0.334	svgs/design_001_357fc027c3_all_plasmid_all_genomic_mean_std.svg
k562_to_hepg2_stspec_on	3	379	GTAAACATCCTTTCCGGAAAGCGCACCCCCCCTCACTATACCACGAACCATGAATAAACAGTTTGCAATGCCCAAACTTGGCGATGTCTAGTTATCTCTTTTTTCCGCTGCAGCCGGGATGCTATATTTAGGAGCTTCAGCACCACGGACAACAGCATCACATTACCCTCTCCCAGCTTAACGCTAGGGAATGCATGTCCTTATCGCTGGCCAGCATGTGAAAATTTAGAACAGCTGTCAGGGAAAAGATAGCCTGCGGTTTAACGGCCCTTTGCGGAAGCGCTTAGCCCGCAGGGGCCCCAGAATAGGGCGTGGGCCCCTTCTGTAAGAGGAAGCTAGCTTACTCGTAATTTTGAAACTTCCCCCAATGCACCCAAAG	0.402	0.705	0.303	BLOOD	LIVER	0.949	0.923	0.975	-0.122	0.230	0.352	svgs/design_002_e1e33535a1_all_plasmid_all_genomic_mean_std.svg
k562_to_hepg2_stspec_on	4	379	GTAATGGATGTAACTCGACTCAATAAAAAACGCCTACATACCCCGTTTCCTGCTCTAAGTGCTGTGTCTGTTTCCTTGGCAAAGCGGGGATGTAACCGCATCCTTCCCCTCCCCCACGCCTTGCAGCCCCTTTTATCTTCTTGCCTTCCCGCTGGGCCCCGGGGCAAACGGCCGAGCCGGCATCTGGTGACCATTTAAGGCCATTATCTGGCCCTAACACCTTTTCTGGGAACTGTCAAAAGGGGGTTGCTATTTATAGCCCCTGCAAGCTGTTTTCCGTTAAAGAGCAAGGGTGTGGTTTCCTCTTTGCAAATACCCTTTTCGCCTGAGCCGAGCAACTTCTCTAATTTAGGGAACCGGTGATATATTGGTTCCTTAG	0.384	0.746	0.362	BLOOD	LIVER	0.966	0.952	0.979	-0.130	0.255	0.384	svgs/design_003_2d98ece55e_all_plasmid_all_genomic_mean_std.svg
k562_to_hepg2_stspec_on	5	379	GTAAACAACGCACTTCCTAGCATCCACACCCAATAAAAAGCCTTTTTTACCCTCTTCCTGTGCTTCTGACTCTTGCATTTCGCCGCCTTGTGGTCGTGGTTGTGTGGGAGGGTGAACAGCTCGTTTGCTATTTTAGGGAAGCTAAGAGTTAAACAATTCCTTATGCCTTGCATCCTCCATCCTTTAACGGCAAAGATGCTAACCACAGAGCATCTGTTTTGCACTTAAGACTCAGAACAGGATGTGGCCGGAGGGCCTGCGCTGCAGAGATAAGCTTAGGGTGGGGCCCCTTGCGCAAAGCGGTTATTTTCGAGAGCGTTTCTGTTTTTGACTTCCCCCTTTTCTAGGAAATATAGAAGTGACTGTCCTCCTCCCCCAG	0.365	0.820	0.455	BLOOD	LIVER	0.962	0.959	0.966	-0.138	0.247	0.385	svgs/design_004_85a24243cc_all_plasmid_all_genomic_mean_std.svg
k562_to_hepg2_stspec_on	6	379	GTCAGTAAGGCACTCACGTTATGCAGCTCATCTGTATCCTACCCCCCACACTAATTAAAGCATTCCCTCTAGATAAGGCACTTGAGTCCTGTGTTTTTGTTGCGTGCCGGCTAACGGCCGCAGGGGGCTTATCAGCCAGGGCCAGGCGGCCTAATAAGGAAGAATTCCCAGGGGCCTGGGTCTTCTACATTTAGCCTGCCACTCAGTGTGAAAGCATCTGTCAACACAGATAGCCTGCAGCGAGAGGGATGCGGTTAAGCTTCTAAATAAGGAAGCTGCTGCGCGAGGGCCGTTTGCGGTGGCGCTTCCGAGAAATTTAGGTCGGTTGCAAAAGAGGAAACACCCTTCCTTTCCGCTAACGTTAGTTTTACTCGCAAAG	0.352	0.824	0.471	BLOOD	LIVER	0.957	0.948	0.966	-0.133	0.245	0.378	svgs/design_005_619f47ee18_all_plasmid_all_genomic_mean_std.svg
k562_to_hepg2_stspec_on	7	379	GTAACTGCCGTATCTAGCCTCTACAACCCCCCAGCAACCGACCTCTTTTTTCAATAAAGCATCCTGCTACGACCGTGTCTGGTTCTTCTTCCCTGCGCTTTCCTTATAAGGCACCATTGCCCTAAGGGGCCTGGTGTTTTTCAAGGGGCTTATCTTTAGCGGCCAGGCGTGAGCGGTCAGGGCTAAATTTAGGGTGATGACAACTGTCACAGCAGGCCACTTACTTCTTATCACAAGCAGGGTACTTAAAAGGCAAAAGAGGAACCTCCCCCACATCTGTTTTGGGTTTCCTGCAAGCTAGGGTGTGGTTTCCGCTCCGCAGTAACGGCTCACAGTCGGTTTGCTTAACAGCCTAAACCGTGCTGTCTTGCCCCGAAAG	0.382	0.746	0.364	BLOOD	LIVER	0.965	0.957	0.972	-0.124	0.236	0.360	svgs/design_006_f124fa18cf_all_plasmid_all_genomic_mean_std.svg
k562_to_hepg2_stspec_on	8	379	GTTAGTAAGCTACAAACAACATCACCCCCAATAAAGACCGTTTTTACCCCAGCATCCTGTGTCTGCGTCGTTTCTTCTTATATGTCTCCGAACGTCTTGTTGTTGCGCAATGCTAACCAAAAACAGGAACTTAGAGGGGAAGCCTGTTTTTCTCAGAAACCGCTCCCTTTTTGACTCGGCTGGGGGCGAGGGGGCCGCGCCCTTCCTTCTGAAAACAGCTTGAATAGCCTGCAGGCAGCATCTGTTTTGCCTTAGAAAGGCGTTAATTGCCGTTTACGAGCTCGCTTCTAAATAGGAAACATGAGGTAACGGCCGTTAAATGAGTCAGCGGCCGTTACAGCTTTCCTTATCTCCATCCCCACATGCCTTCCTGTCAAAG	0.381	0.719	0.338	BLOOD	LIVER	0.961	0.940	0.982	-0.122	0.227	0.349	svgs/design_007_7263b96577_all_plasmid_all_genomic_mean_std.svg
k562_to_hepg2_stspec_on	9	379	GTAATAGTCACCCCGGATGTCTGTGCGCTGCTAAAAAAAACTAACCCCCGCCAATAAAGCATCCCTTATCCTGCCTCCCTCTGAGTCTTGCTGTTTATTCTTAGCCCGTCCATTGTGCTCCCGAGGGGCGTGGGCGCATTGCAAGCATCCAATCTCTATTCTAGCATCTTGCACCTGGCTTTAATTAGCATCCCAGAAGGGGCCCGCACCTCCCCCCCTGCAAGGGCGGGTGCGGTCGCAATTTCCCTTCTGGCGAGCAGAGATAAGGTTTTGCAAAATTTCCGTTAAAACCCGAGGGGTTTTTACGAGCTTCTTGAGTCATAAACTCCGGTAGGGGCCTCTTCTTATCTACTTCCCCCATGTCGGTTCCGCATTTAAG	0.380	0.730	0.350	BLOOD	LIVER	0.961	0.945	0.978	-0.122	0.221	0.343	svgs/design_008_5f3e21e7eb_all_plasmid_all_genomic_mean_std.svg
k562_to_hepg2_stspec_on	10	379	GTAAACAGCCGACTTACATCCAACCCCCACTCAATAAAGCCTTTCCTGGCTGCACTTGTCTGAGTGTCGAGCCTGTTTTTCATTACCGCCTGCGGCAGGCGTTGACACCCTCCCCCTCTGCAGCCCATCCCCCGCTAATTGTGCTGGGTGTGGGCTGAGCTCCTTTTAGGGTAATGCTATTCTTACTCAAATTGAGCTACCGCAGCTTGTTTCTTAGAAGCCGTTAAACCGCAAGAGCTCGAAGAAAAATAGCCCTTCCCTTTTTTGGGGCCACATTGACCACATGTTGTTATTTTCCTTATCGCAAGCGCACAGCTGCGTCCGCCCCACCCTAACGGTTGAGGGGGATAGAAAATTCCCCGCTGTCGTGCCTTCGCAG	0.375	0.741	0.366	BLOOD	LIVER	0.957	0.940	0.975	-0.123	0.232	0.355	svgs/design_009_dcadc6c0cb_all_plasmid_all_genomic_mean_std.svg
k562_to_hepg2_stspec_on	11	379	GTATGCAGCACAAATGTACCCCCTTATGCATTAACACCACCCCCCATCATTAAAGCAACTTTTGCCTAAAGCCTGTGTCTGCTCCTTTTACGCGCTTCTTTTTCTCGGACTTGACCACATTGCGCAAGCAGGATGTGTTGCCATGGCAATAGGGATGCTCAGCCGAGAATTCTGCGCACAACAGATAGGATGTTTGCACGTTTAGCCGTTGTGGCTTTCTCAGCGGGGCGTTAAGCCACAAGTAAAAATAGGAACTTATCTTTAAGAAACACATGTTGTGAGTCATTTAACTGTAGGGTGGGGCCCGCTTCGCGGAAACCTCGCATCCTCCCGGCCGCACCCTTTCTTATTTTTTTCGCGTATTACGATCTGCAAATAG	0.374	0.729	0.355	BLOOD	LIVER	0.950	0.920	0.979	-0.118	0.191	0.309	svgs/design_010_2ded9e17fd_all_plasmid_all_genomic_mean_std.svg
k562_to_hepg2_stspec_on	12	379	GTAGCGGAGGGGGCTGTGGAATCTGGGCGGGAAATGTAAAACTGACAGCCCCCATAAAGCATTCTTGAAACATGGCGTGAGTCGTTATTTCTTATCTGGTGCCTGCAGGCAATTGCTGCCTTATTTGGTGCTGGCCGGCGCCTGTCCCCCTGAGGGGCCTCTCTTCTGTTTCTAATTAGAGCTCGCCTTGTCAATTGACGGTTTGGGCTTGCTTTCAAAGAAAAGCTGCAGGCGGAAAGGGCGCGGTTAGGCAGCTAAGAGACCACAATTTCCTTCCCCTATCTCTTGCAACAGCTTGCGCTAGCTTTTCTGGTAAATTCTGAGAGAAAAACAGGATGCAGTTTTAGGGTTCTTCTCCTCCCGTATCGCACCATATTAG	0.372	0.747	0.375	BLOOD	LIVER	0.966	0.950	0.982	-0.135	0.258	0.394	svgs/design_011_3f4fc906dd_all_plasmid_all_genomic_mean_std.svg
k562_to_hepg2_stspec_on	13	379	GTACGGGAGAGCAGATGTTCTTAAGCTGGCGCCAATAAAGATCTTGTGCCTAAAATGACCGCCTGGACTTCTTTCTTGATGACTAACACGCTTATCTTTAGCTTTCCAGATGGGATGGGGGCGTTTTAGCCTGCGGTTTAGGGGCCATAAAAAGCCCGGCCGGCGCATTCCCTAGCCGGGGGCAATGCACATCTGCAAGCATAGATTAGATGCTTAAAAGAAACCGTTAAGGAAGGGCGCTGCTTCCCCCGCTCTTTCTGCAAAACAACACCCAACCACTTCCCTTTTTAAATAGGGGTTGAGAAAGAGCGGGGGAAGGCTGACAGCATAAATAGAGTCGCAGCCTGTGTGCAGCTTCCCCTCCGCTTCCCCATCTCAG	0.371	0.729	0.358	BLOOD	LIVER	0.971	0.956	0.985	-0.130	0.236	0.366	svgs/design_012_313abc3df5_all_plasmid_all_genomic_mean_std.svg
k562_to_hepg2_stspec_on	14	379	GTCTGTAGACTTGCAAATGCGTTCCGGCTGACTCATAGCGCCTGCATCTCATTAAACTGTTTTTTGAAACACAACCCTCTTTCCTGCCTGCAAATTCTTTCTTCCCTCTCGCACGCTAATAAAGCCCTGAGCCCAATTTAGCATCCCCGGAGCATCTGGTTTTTTATGATAGGGAGGGGAGGGGGCAGTTATTGCCCCTGCTGTCCACTTCTTATCTCGAAGAACAGCTGGGGAACCGTTGGGTCCGGTTTCGCGAAAACAAGAACTTACAACACTTTCTTCTGCTTTTAGCATGTGGTTAGCGCTGCACAGGAAGGAGCCACACCCTTGGTAAGCACTTTCCGCCCTATTTTTCTTAGCTTTCCCCTAATTGCCGCAG	0.366	0.734	0.367	BLOOD	LIVER	0.955	0.947	0.962	-0.123	0.258	0.381	svgs/design_013_de5ec49122_all_plasmid_all_genomic_mean_std.svg
k562_to_hepg2_stspec_on	15	379	GTACGGAAGCCAGACAGGAAGACCAACCCCCCAATAAAGACGTTTAACCGCACTGCCTTGTGAGTCTCTTCTTTACTTGACGGCTCCTCGCCGGGGAGGAGGGGTGGAACCCAAGTTTGTAGTGTCTTTCCTTAAATGGAGCTCTGCATTAGCTTAAAAAAGAAAGACTGGACCCCACCCTCCCTTGGGGGCCAGACCCTTGTTTTGCACTTAAAAGAGAGGGAAACGCCCTTTTCACAGTTCTCCATTTGCAACTTAGTTGTTCCCCTCCCCCACTGCTGGGCCCCTGCAGGGGCGGAAGGGCGTGGGGCGGAAGCAATGTGGTTAGAACAGGATGCCGTTATCTTTAAGGCACATTCGCCCTGTATGGGGCCCACAG	0.255	0.432	0.176	BLOOD	LIVER	0.865	0.767	0.963	-0.115	0.212	0.328	svgs/design_014_91fcb9ecb3_all_plasmid_all_genomic_mean_std.svg
