## Supplementary material for "A high-level programming language for generative biology with Proto": Data S1: Supp_Data_1_Intron_Experimental_Sequences.xlsx

### Sheet: Experimentally Screened Introns
PI_label	construct_id	category_label	Sequence	UMI	Length
PI-H1	SpliceB2_HepG2_K_STON_17	HepG2 high splicing	GTCGGTCGCCTGCAATCACGGCTTTTTAAAAAGGGCCGGGGGACTTTGCCCCCTCCCCCGCTTCCTGCAGCCCTTTAAATATTAACCTTGGAATCTTTGATCGATCAAGTTAATAAACAACTAATCAAATCTCTGTCCCCAGCTGATTTTGCAAGTCATGGTCGATGCGGGGGAGGGCGGCTTCCTATAAAAGAGCCCAGCTTTTCCCGGAACAAAGAAGGACATGGGGACCGGACTGCGATCTCCTCCTTGCTGCTGGGCTTTGCAGGTGGGGGTATCACACCTGCCGAGCACAGGTAAGAAAAGCAGTGATTTGCTCTTGCCAGTAAATCACGCCGCTCCCCCTATTAGGAACTAAAAAAACCCCCCCCGGAAATAG	TGATTTCG	379
PI-H2	SpliceB2_HepG2_K_STOF_5	HepG2 high splicing	GTAAATCACAGCCTGTGAAGCCCTTTTATACCATCAGAGAGTCACCACAGAACTACTTCCTTGTTTTTTGGATTTAATAAAAAATAAACCTTTCTCGGAATCACCTGACTCCTCTGCCCCTCCCCCACTGATAGGGACTTGGGGGGATGGGTTGCAGCAAAACAGGATGGGTGAGGTTAATCGATGTCCCTTCCCTGAAAAGCAATCAATAAAAGCCAGTTAATGATTATGCTGTGATTGCGAATGTTCTTTGTCCTTTCCTGGTTAAAATTCAAACCAATTGGAATTTAGACCCTGCAGGGGTAGGGAAAACAGCTTGTTTTCAGCCAGCTCGCTGCCGCTACGCCATTTTGGTGAGTTCCTTAACTAGACTACTCAG	TAGTGGAT	379
PI-H3	SpliceB2_HepG2_K_STOF_7	HepG2 high splicing	GTACTTCCGGGGAGCTGCAGTGATTTGAAAGCCCTGACCAAAGTGACCTTTATCCCATTTTTTCATAATATATTAACAATAAATCGATTTCTTATCAGCAGCTGATTGGTCGAAAGGGTTCTTTGTTCCCGACCCTTGCTGGGCAAGGGCAGGGGCTCAGATTGATTATTTGCAGGTGGGGGAGGGGTGCAGAGTTAATCAGCAGCTAGCAGTTTCCCAATCCTGTTTACTCCGGGAAAGGGAAGGGCTGGGTTTCGGGAAATCATTTACCAAACAGACCTTTGTCCGCCATTAGTCCCTATTTAAAAAGCGCAGTTTCCGCAGTTCTTTCCGGAAGAGGCAGGTAAGAAGGTAAGGTTCCTTAACAGCCTGCTCTCAG	CAGCGACG	379
PI-H4	SpliceB2_HepG2_K_STON_19	HepG2 high splicing	GTACAAGCACAGAGTGTTCTCTGCTTTATTGCAAAATGGAATGCGTGATTTGCAAACAAATTGATCGAAGTCCACCTGTTAAATCTTTACCCCATATCTCAGTTTCTGGTTAATAATCACCCCCCTTATTTCCCGGAACAGCTCCCTTAAATAGCCAGGAGGAGGAGAACGCTGAGTCATTGAGCAGCAGAGATTTGCTGCTGGACTGCTTCTCTCGGCGACAGACAAAATGGTGAGAACAAAGGGGGGATTAAAAGGAGAAATCTAATCCCCTAGCTCGCCGCAATCCGCTCAATCCCTCCCTGCCCGGGCGCTGTGTCGCTGTCCAAGGTACTAAATTTCCTGCCGGGGATTTACAGACAATGTTATACCGCCGTAG	GAACTGAA	379
PI-H5	SpliceB2_HepG2_K_STOF_12	HepG2 high splicing	GTTAGGAGGGGCGGGGGAAAAAAGAAAAAAATAAAAGGACTTTGATTCCCGAAAATCGTGTCGCCTTTGTCCTTAATCAATCTCCCATCCCCCTTCCATTTCCTGGAATGCAGTGATTGAGCAAACTGCACCTGGACTCTGATTTGCTGGTTACTGATTGATAATTAATCGCGGTTGCAGGGCAACAGCAAATGGGGGACGAGCAAAGGTCGTTCGCTATAAAAAGGAGCTGAAACCTGAGCGGAAGGGACGCAATTCTCCGCCTCGCTGCGCAAACAAAGGACCCTTCTTGCAGCTTAGGTAAGGGGGGGATTGGGGAGAGAGATGGACTTTGACCCAGGAGAAACATAATAAAAGGCTAGCTGTGATTTCAACGTAG	ACTCCACT	379
PI-H6	SpliceB2_HepG2_K_STON_18	HepG2 high splicing	GTAGCTGCCCGGGCATGTCTCAAGGACGAATGCAAGGACAAGGGTTGCCATGGAAACATTGAGGGAAAACATTGATTTTCCTCCCATCCCCCCAAGTTGAATTTTAACTTAAGGCATTAAAAGGGAGAACATTTTGTTTTTTCCAGCTCAAAAAAATAAAGATCATGTGTTCCCAGTTTCATAATCCTTTGTGTCCTTTAGGACTTTGATTCTGGGAAAAACAAGCTCTTTTAATCAATGATTAGCTTATTGACGAAAGCAGAATCAAAGTACAGATATGCGGGTTAATGATTAAGGGGGCTCATAAAAGCAGCGCCAGGGCGCAGCGCTCCACAGCCATTTGGTATCCGCCAGAATTTCCTTAACTTGACTAACGTAG	CTCCAGTG	379
PI-H7	SpliceB2_HepG2_K_STOF_2	HepG2 high splicing	GTGACTGTCACCTTAAATCTGCGCTTATAAAAAATAAATATTGATTTCCCATCAATGGCCTTTGTCCCTTTTTTCCCGTTAAATTTTAACTTGGGAGTGGGGGTTGGTGGGTGACCTTTGGAAAATTTTCCTCTCTCCTTTCCCTCAGTTAATCGTTAATCCAGGAAGCAGCGCAGATACATCAATCACGCTCGCTCAGCAAATCAGTGCAGCTGCAGACAAAGGGAGGAGGGCGGTGGTCGGCTCATCTGACCGCAATCTCAGCCTGAGTCGCCATGACGAGGCAAGTATTCTCCGGAGGGTTGTTTTCCTTGGCGGCTAGGGTCCTCCTCCTAGGGGGTCGTTTCCTTTGGGAATGTTCCTTAACTAAACGACTCAG	CTTATAAG	379
PI-H8	SpliceB2_HepG2_K_STOF_1	HepG2 high splicing	GTAGAGGGGGGGACACAGGGACTTTAAACTAAAAAGTGCAAGTCATGGTTACTTATCAAATAAATGGTTAACCAATTCCCGGAATTGACTGCATTGATTTTTGTTCTTAGTTCAGTCCAATCTCCGCTCCCCGTTCCGGTAAATTATTAATCGAGGGGGGAGAGATAAGAAGGCTTGGGAACAGCTATAAATACCCGTCCCGTGACTTCTGCAAATCAGAGCTTTTCAGCGCCATGGACAGCTCCGGAGCTCAGATTTCCCGGAACTGCCCTGCAATCGCGGAGGTTTGTGAATCAGCGGGGGGCTAAGGCGGGGGGGAGGGGAGCAAATCTCTGCCTAACTGCATTCCTGATCCTAGTCAATGGGCGGGGGTCGTTAG	ACCACTAA	379
PI-H9	SpliceB2_HepG2_K_STON_27	HepG2 high splicing	GTAGGGGAAAAGGCGAGAGGCTTTTTAATAAATCTCTGCCCACCCTTTATCACATGACCTGTTTTCCAGCCTGCAAATGGACTTTAATCTGCGGAGAAACAGGTTCGTGACTATTGATTCTGGTTATTTATTAAAAGATTCTGATTTCCCGGATCCGAAGGTCAGCCCCCTCCTCCGTTAATCATTGGGCAGCACAGAAAGCCGCAGTGACTCAGCAAGAAGTCGGCCATTTCGGGACGGGAAGCAGGGATTTGCTGCGGAGATTGAAGGCAAGAAAGGTGGGTCGGGTTTGGGGTGAGGGTCTGGCGGGGATCGTCCCATTCTCCCTTCCCCCGCACTCACCTTGCGTACGTAGTACACTGGTGTATTCGCCCCAAAG	CCCGACTC	379
PI-H10	SpliceB2_HepG2_K_STOF_6	HepG2 high splicing	GTCAGGGGGGAGGGTCGGCCCCTTTTATATATAAAAATCTTGAAAAACACTCTGTTCTCTGTGCTTAATCAATATTCCCGAAACAAGACTTTGTACCCTGATTTCCAGTAAACCATTAACTTGTTAATGCTTAATCTCTTCCCAGGGGCAGGGAGATAAAGGCACAGATTGGTTAACCGCAGTCATGTGCCTTCCTGTCCTGATTTAAAAGGGGGAACAAAAGGTCGGATAGCAGTGACATTTCGTCCAGTCACCATGACTCTCTCCGCTATCCTCCCTCTGCTGGTCGCCGCCATGGCGACCCTCCGGTAAGGGGCCCCCCTCCCGGGGGGCGGAGGCCGCCCACCTGGCCAGCACTGAAATTGCGCTATGCACGTAG	CTTTGACC	379
PI-H11	SpliceB2_HepG2_K_STOF_10	HepG2 high splicing	GTAGAAAATCAAAATAAAGCTGTTTTCCCTCTCCAACCTTCCAAAGGTCCTTTGTGTACTCTGTTAATCAATTCCAAGAAGTGGGGGGAGGGGAACCTTTTGTCCCCTTGCTCAAACAGCCGGATGTTTTTGCACAGATTTCTTTTCATTAAAGATTAACTGGAACCCGTGATTTGCTCAGCATTTTGCAAGTCATTGATTTACCAAAGGGGCGATAAGAACAGGATAAAAGCCGAAGGGTGGGGGTTGGGAAATCAGCACAGATTGGTTGCTGGACAGCGCCTCCCCTTCCGCGCAATCCCTGCGCCGGCTAGATATCAGGGTCTTAAAAAGGGCGCAGCCCGCAGCCCCGCGACAGTAACTCTGCCCCGCTACTCAG	TCTTCATA	379
PI-H-STOF_8	SpliceB2_HepG2_K_STOF_8	HepG2 high splicing	GTGGGCTGCTCGCCGCCCCCCCCCTTTTATGGGAAACGGGGTCACATGATCTGCAAGCCTAATAAAATCTGGAATAAAAAGACTTTGTTCTCTGATTGAATATTAACCCGATTTCCGGGAAGGTTTGCGAAAGGCTGAGATTTATTTTTAACTCCCGAAAAATGCTGACTAACTGCAGAGGGGGGAGGGGAAGGGAAAAGGATCGATTTTTGTTGCTAAGGGCGACAAGCTTCTTTCCCAATCACTGCCCATCTGTCCCTTCCCCCACCTGCGAACCGGTCATTGGCCTAGGGTGGGACAGGTGGGGTTTAATGATTAGCCGGGTAGGGATAAAGGGGCCCGCTGGCCAGAGTCCTCACTGAGCCGCCCGCGACCATAG	TATTGCCT	379
PI-H-STOF_3	SpliceB2_HepG2_K_STOF_3	HepG2 high splicing	GTACAAGCAAGGGACAGTGGGCCCTTTTAAAACCAGCTTGCCCTTTGATTATTAAACAGATTAATAAATAACTTGATTCAATTGATTGGCCCTGATTTTTTTTGTCTCTCCCCCGCAATTGGAAATTTCCACTGGTAAGGGAACATGGACTTTGTCCCTGGTAGATAAAGGCTTATATAAGCAGAAAACAAATAGGGGAGGGTTTCATTTCCCGGAATGGAGGCAGCTCGCCCACCGATAGGCGAACAAAGCTGTTTTGCAATCAAAGGTAGGACCACCTGGCGATTTCGGATAATCAGTAACCCCCAGTCGTAAACCCTCCCTCCCTTTCCGGGACCAGCCGCCATCGTAGGTAAGTTTCCTTAACTCGTGCTTAAAG	TACAGATT	379
PI-H-STON_24	SpliceB2_HepG2_K_STON_24	HepG2 high splicing	GTCGGGACACTTTGTGTCCTTCATTTTATAATTAAAAATTAACTGGAATTTTCCAATCCCCTCTCGCCTACTTCCTGTTTATTCTTTCCTTCGTTAATCTTTGCCCAGCAGGAAAATAAATCATTAAATCACGGGACTTTGTACCCCCTTATCGATTGGTCCAGCTGGATCAGGGGGTGGGCAATGATTTACCCTTGAATAAATAGCCAGGTTAGCAAAGCCAGACGTTCCAGAGAGCCGCAGCAGGTAAGGGGGAGGGGAGCTCTCTGTCCGCCATTAGCGCCTTGTCTGCTTCTTGCAGCTGTAAATCTCAGCTTTCCCCCTCTCCCTGGGGGGCCTCTGCCCGCTGAGCCTGGGCGTTCCCCGATCGTTGTCATAG	TCGCCGAA	379
PI-H-STON_16	SpliceB2_HepG2_K_STON_16	HepG2 high splicing	GTATCGGCAAGAAAGGGTTAAATAAAATAAGTCCCTGATCACGTGGGTTGTCCAGTGATTTTTCAGGAAGTGGGATTTGTTACTGATTAAACGAGTCGGAATGTTTGTGGGCAAGGGACAGATTTTGATTTTGCAAGTTAACCCCCCTTTCCCGGAAAATGTCCCCAGCTTATCGCTTTTCTCTAACCAAACAAATCAGGGCAGGATTGGTAAATGGATAACAGATTGGTGGGTATCAAAGTCTAAAAAACAGTTATAAAAGCAGTCCGCTTATCTGCCTAGTGCGCAGGGGAGCGGAGGGGGGAAGGGCTGCTGGGAGCTGTCCGTGGTGCTGAAAGCACAGCTTTTGTTCTCTCCCCTTTTGCGTTCCGCCGGGAAG	CACCTCGT	379
PI-H-STON_25	SpliceB2_HepG2_K_STON_25	HepG2 high splicing	GTACAATCGCTTATCAGAGCACACCTGCTGCAACCCAAATCCTGGAAATGGTTAAAGTCTGTTTTCGAAATCCTGGTTAATCATTCTAAATAAATCTTTTTGAACAAGGGCACATTTTGTACTTTTGTCCTTTATCGCTGAGATTGGGTTAATGGCTAACCGGGAAAAATGCTAAATCATTTCCTGCTCTCCCACCCTCCTCCGCAAGCTGTGCTCAGATTTCAGCACTTTGGACATGTCCTGCTGTTATTGGTTAGCTTTTCCCATCCCCCGGCTCTGATTTGTTGCGACAGAGAGGGGGGGTCGTAGCTATAAAACGGAAGCGCAGCCCCGCTCAGTCGCTGTCCAGACCCTACCCCAGACTTTGTGCCTTCCGTAG	AGTGATCG	379
PI-H-STON_20	SpliceB2_HepG2_K_STON_20	HepG2 high splicing	GTGGGGGTCTTTGTTGCAGGGCTTTTTATACTAGCAGCCAATAAAATTCTTGTTATCAGTTTCTTTTCCTTTTTTTTTTCCAAGGACAAAGGTTCTTTTCCCCTCCCCCCATTCCCTTTAAATATTAACCATCGGTTATTGATTAAAGCAGGAAAAGGAACAGCAGGGATGTTTTTCTGGGAATAGGGAAAAAGGCAGGGTGGGGGATGGGAGACTAGGTTAATGTTAACGCAGGGCATGTGATCGTGATTTTGCAATTCAATCACAGCGCTGCCTCCCCTCCCCTCGTAAATCTTGGGTGGGCCAGTCCACCCCGGAAGGTATAAAGGGCTCGGGTCTGTAGCGAGCCAGATAGCAAACAGGCACTTCGCTCTCTCAG	GCGGCACA	379
PI-H-STON_21	SpliceB2_HepG2_K_STON_21	HepG2 high splicing	GTCGGAATCTGTGCTTTCTCCCCCTTTTATTCTTTTTCTTTTTTTTTATTAAAAATTAACTTGGACTTCCTGAGTAAAAATTGATTTTCTGGACTCTGGTTGTTTGCGAAACTGATTAGCTTCCCTTCCCCCATCCCTTGGGGAACTGTGATTACAGATTAACCAGCCAATCCTGCCAACAGCATCACATGACCGGCAGGATAATAAAAGGTTGGGGGTTGGGTGAAGGGGTACAAAGCAGAAACCTGTTTTGCAGCGTCAGCTCAGAACAAACAGCCCACCCCACCTTTGGACTTTGGGAGGGGTCCGAAGGTTGGGGTTCCGGGTATAAAAGCTCCCTCCGCCTTAATCCATTTCGCTTTTCACTCTGGACTCAAAG	AGCCTAAG	379
PI-H-STON_22	SpliceB2_HepG2_K_STON_22	HepG2 high splicing	GTACTGGCCACTCAGGTTCTGCTTTATAAGCCTGTACCCTCTGGAATCGATTAAAAGTTGATTATTAAACAACGAATGACCTTTGCCTTTTCTTTGTTCCCAAAGAGTGGGGAGGGGGATGGGTGCATTGGCGGAGGGGCTCAGCTGACAAAGGCTGCTGCATTCCAGGAAATAGCTAGGTGGGGGATGGGATGGAATGGGTTAAATTCTAACCAGTGCTGACGCAGGTCTTATGTAACCAGTCTTTTATCGGAACATCCCGTTAAATCATTGATCCAGGTGTACTTTGTCCCCCCAATCCCAACAAAGGTGGGGCAAGAGCTATATAAAGACAAGTCGGCAGCCATTCCTTTTTTCTCCTTTCCTTTGTGGGGCTCAG	GCGCAAGC	379
PI-H-STOF_4	SpliceB2_HepG2_K_STOF_4	HepG2 high splicing	GTACCATCAATCTCAGCAACCTCTGTTATTAAACAGTTAAAATTAAAAATTGATTTGAGTTTAATCTTTAACTGGCTGTGATTTTTTCCTCTTCCTGATTCTTTTCGGGTACAAAGGGTACCTGGAATAAAAAAATCTCTTTGCCCTTGTAAACAGCTTAATCGATAATCGTTTACGGGAACATTCTGCAATTCCTGTACTGATTAACGAGCAATCAGCTGACCAAGGAGGGAGAGGGTAAGGTCCATGTTTGCGAGCTCAGGTTTCGGCAGCCATTTGGGGTGGGGGAGAGAGGAGGACAAAGAGCGGCGTATTTAAGCAGAGCGCGGCGGGGGGCGCAGAGGCTTGCCCGGGCATTTTCCTTAACTGAGCACTTCAG	ATACTACA	379
PI-KH-STOF_6	SpliceB3_HepG2_K_STOF_6	HepG2 low splicing	GTATACCCTCCCCCGAATGCACAACCACCCACTAATAAAAGCTTTCTCACAACGTGCCGTTGCCATTCTTTCCCTCTGGGTGTCCTGCATTCAATTAGGGCTGGCGCCGGCGTTAACGGGATGCAGATGTGGAGTGGGGGCGGGGCGCGCATCACAAAGAAAGGATGTTTACGAGGGCTTAGCCGTTAGCATCCTTGGGTCTGTTTTTAGCAACCAAGGGTCTGGCCGGCGAGAGATAAGGCGAAAAGGAGAAGTAAGGGTTCTGAGGTTTTTCTGAGAAATTCTGAGAAGTAAAGCGCTTCTGCAGGGTGCGGCTTGCTAGGGAAGTAAACAGGAAACCGTTAAACTCGGTAAAAGAGCGTTGCTCCTGCCTCACCAG	TGAATAGC	379
PI-KH-STOF_9	SpliceB3_HepG2_K_STOF_9	HepG2 low splicing	GTATGTGAGGAAAGTTTCCCACGGTGCATCAAATAAACGAATTTAACCCCCCTACTGCAGAGTCAGAGCTCGTTATTTCTGTGCTGTGTGGGCGTGTGGGTTTCCGGCTGTGTTTAAGTCTGACAGCCTAAGGGGAACTAAAACAGGCTGGCTGTTGAAACGTGAGCTCATTTCAGCACCACGGAGAGCTCCCTAAAGCGCTAAAAATAACACTGACCATAAATAGGCATTCTATTCCTGCTTATCGCGCGCCCGCAGGCAGCGGCCCCTAATCGCCCCCTCGGGGCTTGCACAACGTTAAGCCACTTCCTTAACGGTTGAGCGTAATCTTTCCTACCATCTGTTAACGCGCGGGCGGGCGCCCATCCTCCTCACGTAG	AGGCAGAT	379
PI-KH-STON_2	SpliceB3_HepG2_K_STON_2	HepG2 low splicing	GTCTGTAACTTGTCATGTTAGCGCCCCCTCCCCCGCTGTCATTAAAGCTTGTTGAAAAGCCCTTGCATTCTTTCCTGTCGTGTCGTTATCTCGCTGCTTTTTTTAGCCGCCCGTTGGGGCCGGAGGGGACAGGGGCTTATCAGGGGCCAGCCAGATGTGACCACAAGGGACGGCCAAAGACCCTGAATTCTTATCTTAGCATTTCTTAGGAAGAAAACAAGAAAGGCGCAGATGCTAAGGGCGGTTTTGCCTCGCCCGTTTTGCAACTGAGAGGATGCTGTTTTTAGGTTACCATGGTAACTGGGTTACACCCTTTCCTGTTTAACCGAACTTAGCCACTTCCCCATTATTCAGTTTGGTTCGACTGTTCTCACGTTAG	TCCGCAGT	379
PI-KH-STON_9	SpliceB3_HepG2_K_STON_9	HepG2 low splicing	GTAATAGTCACCCCGGATGTCTGTGCGCTGCTAAAAAAAACTAACCCCCGCCAATAAAGCATCCCTTATCCTGCCTCCCTCTGAGTCTTGCTGTTTATTCTTAGCCCGTCCATTGTGCTCCCGAGGGGCGTGGGCGCATTGCAAGCATCCAATCTCTATTCTAGCATCTTGCACCTGGCTTTAATTAGCATCCCAGAAGGGGCCCGCACCTCCCCCCCTGCAAGGGCGGGTGCGGTCGCAATTTCCCTTCTGGCGAGCAGAGATAAGGTTTTGCAAAATTTCCGTTAAAACCCGAGGGGTTTTTACGAGCTTCTTGAGTCATAAACTCCGGTAGGGGCCTCTTCTTATCTACTTCCCCCATGTCGGTTCCGCATTTAAG	TACTCAAA	379
PI-KH-STOF_4	SpliceB3_HepG2_K_STOF_4	HepG2 low splicing	GTCTGTACTGCCCTACCCCTAACATCCTGTTGGAGGCGGGGGAGAGAATCAAAGTAAAGGCTTTTGACACTTGGCTGGTTGTCATTCTGAGTCGTGTCGTTATCTTAAGAGCCCCATATATAGCACTTCCCAAAATAACTGCCCTCCCCCTCCCGAGCTGTCAACATTCAAGGATGCTAATGATGTCCCTAGCAGCAGGGATCGTTAGGGGTCTTATCTCTGCCTGCAGCTGTCGCCTTGACCTTATAAGGCAAGCAGGCCAGGGAAGGGCGTTGCCCTCGGGGGTGCAATTTGAGGATGTGGTTAGCATGCACAGAGGGGAAGTGGTAAACAGGAAGGCTGTTTCAACTGTCGCCTTCGAGTTTTGAAATTCTCACAG	TAGTTCTA	379
PI-KH-STOF_3	SpliceB3_HepG2_K_STOF_3	HepG2 low splicing	GTAACTGCCTCTAATGTAAACCGGATACCCTCCCCCCCGTCGAAAGTCATAAAATATATTCGCTTAAAACGTGCGTCTGACTCATTTCTTCCATTCGGCTTACTTCCTTCTCGCCCCGGGGCGCCTCTAACGGCCGCTTTTCTTAGAAAAAGGGAACAGAGTAGGATGCCGCTGTCCAGCACCGCGGCCAGCGGGACAGCTCCTAATGCTCACCAGATGTTACCGTTTTCTAAATTGGAATGCGTGGGAGTTCCCTTATCTCTTGCAAAACAGACCCCTTCCTGCCGGGCGGCCGACGCCCAAATTAGCCGTTAGGCACTTCCTCCCAGCCTGGGGCCCCTCAGGCTAAAAATATCTGTATCTTCCGGGACTTGCGCAG	ATTGTACG	379
PI-KH-STOF_8	SpliceB3_HepG2_K_STOF_8	HepG2 low splicing	GTACCCACTTCTCTAACCGTCCTTCCCCCCACAATAAACACGGATGTGGTTAAATTGCCTCACATGCGTCGCCTGTGTCTATTTTTGTGCGCGTTGACAGCAGCTGCCTGCAAAAGATAAGGGATGCAGGGTGGGTCTGGGAATGATTATTTTTAGGCTTTGGGACAATGACAGGTTGACAGAACGCCCCCTGAGGCCCCATTGCAAGGGCTAGCCTGCTTCTTGCCCTTATTTGGCTGTCAACAACTTGCGCGAGGCCCCTTAGCGGGCCCCTTCCCCTGCGCATTTGGTTTCTTAAGAAGGAAGTGGGCGGATGAGTCATTCCGCCGCAGGGCCCCCAGCCCTAACGGTACTTTCTTCCGTTGCGCTTCTGGACCAG	AATCATTT	379
PI-KH-STON_8	SpliceB3_HepG2_K_STON_8	HepG2 low splicing	GTTAGTAAGCTACAAACAACATCACCCCCAATAAAGACCGTTTTTACCCCAGCATCCTGTGTCTGCGTCGTTTCTTCTTATATGTCTCCGAACGTCTTGTTGTTGCGCAATGCTAACCAAAAACAGGAACTTAGAGGGGAAGCCTGTTTTTCTCAGAAACCGCTCCCTTTTTGACTCGGCTGGGGGCGAGGGGGCCGCGCCCTTCCTTCTGAAAACAGCTTGAATAGCCTGCAGGCAGCATCTGTTTTGCCTTAGAAAGGCGTTAATTGCCGTTTACGAGCTCGCTTCTAAATAGGAAACATGAGGTAACGGCCGTTAAATGAGTCAGCGGCCGTTACAGCTTTCCTTATCTCCATCCCCACATGCCTTCCTGTCAAAG	TCAGACCT	379
PI-KH-STOF_12	SpliceB3_HepG2_K_STOF_12	HepG2 low splicing	GTGAGCGAGATGTCCTAAGCTGTAACCCCTAGCCCCAGCACAATTAAAGGCTATTTGATCAACCCCTCCGAGTCTTGTTTTCTTGCGATTCATATGGAAAGCATCTTTTGCAAGAAGCGCCCCTCCTCCTCCTTTAGGGCGTTTTAGCTGTCAAAACAGGATGCTCAATTTGACTTCCCTTTTACAACCACAAGCCCAGCTTGCCTTTTATGGCTTTGACAGCAGCTATAATTAGAGCTAGCTAAAGGACGGTTGGGGGTGGGCGCCGCCCGGCCGTTAGCCGGGTGTTTTTTAGAGATAAGGAGAGGGGCCACTTGGGGCTTAAGGCCAGGCTAGCTGTCGGCTATTTTTAAGCTGAGTTGATAGCATGCTCCCTCAG	CATTTCGA	379
PI-KH-STON_7	SpliceB3_HepG2_K_STON_7	HepG2 low splicing	GTAACTGCCGTATCTAGCCTCTACAACCCCCCAGCAACCGACCTCTTTTTTCAATAAAGCATCCTGCTACGACCGTGTCTGGTTCTTCTTCCCTGCGCTTTCCTTATAAGGCACCATTGCCCTAAGGGGCCTGGTGTTTTTCAAGGGGCTTATCTTTAGCGGCCAGGCGTGAGCGGTCAGGGCTAAATTTAGGGTGATGACAACTGTCACAGCAGGCCACTTACTTCTTATCACAAGCAGGGTACTTAAAAGGCAAAAGAGGAACCTCCCCCACATCTGTTTTGGGTTTCCTGCAAGCTAGGGTGTGGTTTCCGCTCCGCAGTAACGGCTCACAGTCGGTTTGCTTAACAGCCTAAACCGTGCTGTCTTGCCCCGAAAG	GCAAGCCG	379
PI-KH-STON_12	SpliceB3_HepG2_K_STON_12	HepG2 low splicing	GTAGCGGAGGGGGCTGTGGAATCTGGGCGGGAAATGTAAAACTGACAGCCCCCATAAAGCATTCTTGAAACATGGCGTGAGTCGTTATTTCTTATCTGGTGCCTGCAGGCAATTGCTGCCTTATTTGGTGCTGGCCGGCGCCTGTCCCCCTGAGGGGCCTCTCTTCTGTTTCTAATTAGAGCTCGCCTTGTCAATTGACGGTTTGGGCTTGCTTTCAAAGAAAAGCTGCAGGCGGAAAGGGCGCGGTTAGGCAGCTAAGAGACCACAATTTCCTTCCCCTATCTCTTGCAACAGCTTGCGCTAGCTTTTCTGGTAAATTCTGAGAGAAAAACAGGATGCAGTTTTAGGGTTCTTCTCCTCCCGTATCGCACCATATTAG	ACATGACT	379
PI-S1	SpliceB2_SHSY5Y_K_STON_3	SH-SY5Y high splicing	GTAGATACGCCCTCCGCGGCTGCACCTTAAATAAAGCGCGATTACGTCATCGCATTCCTTTCTTTGTCTGCCTGCATCTCTTTGTTCCCCTTTTGCGCCTGCGGGCGGCTCAGATTGGGTGCTGTCCATGGTGCTGAATTGCCTGCAATCTCAGCAAAGCCCGGCTGGGCTTTGTTCCGAGCGCTTAGCTTGCATTTCGGGAAGCATTTTGCTAGCTTATCGGCCGTGATTTGTTTCAAACATTGCGCAATCATTCGCACTGCTGAATCATGCCTTATCTTTTGTCTCCTAAGGGGTCTGGGCGGAGCTGATTCCCTTTTTGCGATCCCGGATGTGATTCATGCTAATCGCGAGCTCTCGGGTTCCATTGTCTTAAAAG	CCGCATTT	379
PI-S2	SpliceB2_SHSY5Y_K_STON_10	SH-SY5Y high splicing	GTTTGTTCCGGTTATTGTAAAAACCCTTGCACCGATCGCTGCCGTGTTTGCTTGTCTATAAAATACATCGTTATTCCAAACATAAAATATCTCGCCGTTCTTTTGTTCTGCTGTGATTGCTCTGGGGCTTGGGCGGGGTAGGACAAAGGAGAAAAGAGGAAGTTACAGAGATTTTTTTCAGGACCACGGTCGCTGTCCAAGGTCCTTAATCGCTGCAGCTGAATCAGCGCCTTTGGCTAGCTCCTCCCGCTGCAGAGCTCTGATTAGAGCCAGCTGTGAGTTCCCTTTTTTTCTCCGGCAGCTCGGGCGAACCATCGAGCTCGGGGGGAGAGGTATGCATTACGTCATCCTTTTACTCTCCTTTGTCTCCCGAACAAAG	TGATGTAT	379
PI-S3	SpliceB2_SHSY5Y_K_STOF_1	SH-SY5Y high splicing	GTTGGTACCGGCAGCGGCAGCGCGCGGAGCGCTGTCCATGGTGCTGAAATCTGGCGCTAGCCTTTGTTCCCTAGAAACGTCTGGCACTGATTAGGCGGGGCTGTGGGGGAGGGGCGCGATATGCTGTGCAATTCCGCCCCCGCAGGCTGGCTGAAAGAGATAAAGGCTCCTGCAGAGCCCTCAAATCTGGGCGCGGCACAGATTGCAGGTTCTTGCAAGGAGAGGAGGGGGTTAAACATAAAGCCGCCTAGGATGACGTCATCCTAAATTCCCGGCTGCAGCTTCTTTTGTTCGGGTGGGGGAAGGGAGTCGGGAGAGCTGCAGCAAGCGCCATCTTCGCAGCCCGGGCTGACGGGGCCCCCCGGTGTCGTCCGGGCAG	ATCTGATC	379
PI-S4	SpliceB2_SHSY5Y_K_STON_4	SH-SY5Y high splicing	GTTAGCACCATGGACAGCTCCCTTCCGCTCACAAAGAGCGCCGCGGCGCCCTGCAAGGGTTGCTAGGCGAGGGAAAGATTAGCGTTTGCACTGATTTCCCCCCCGCAATTCTTTTGTTCCTCTTTTCAGGTTGCTAGGTCCTTATCAGAATAGCCAGGGTGCACAGATTTCAGGGAAAAGAGCCGCGCCCGTTTTCTTGCAAAATGCTGATATAGCATGTTAATCAGGGATGACGTAAGAGCTAAAGCCCCTCCCAATCCAGCTCGAGCGGGCGGGGGACAAAGCCTTTGTTTGCCGGCTCCTGCATCCAACCCCCCTTCTCTCTTTTCACTCAAAATGGCCGCTCACGCAGCTCCGGTCTTGCACTTCGCTTCTGCAG	CCGCTCTG	379
PI-S5	SpliceB2_SHSY5Y_K_STOF_7	SH-SY5Y high splicing	GTAACAAAAGCAAGCGCGGTAGCTGTGATTTCAGCACCATGGACAGCGCTACTCAGCATTTAGAGCTCGCTCGCCCAACCCCCAACCCTGCCCAGTCGTGCATCCCGCGGTTGCTAGGCAGCCGAGAACAAAGGCTCACGGTTCCCCTTATCAGTCCCAGCTGCATTCTTAAGCGGTTAAAAGATTTGGAGGGGTTCTTGAGAAAAATACCAGACGATTACGTCATACTCAGGAATTCGGCCAATAGCAGCCCAGATTTGAGGTTTTTTCTTTATCTCGCCCCCTCCTCCACCCGTTGCCATGGCAATGCAAATCTTGCAGATCGTAAAGCAGCTCTGATTTAGCTGCGCGCAGCACAAGCGCCATTGTTCCCTCGCAG	TGGAGATT	379
PI-S-STOF_4	SpliceB2_SHSY5Y_K_STOF_4	SH-SY5Y high splicing	GTTAGCGCAGGCGCGCGGGGCGTGTCTACTGCCGTGATTTCTTTTGTTTGAGCAGAAGCGGGGGAGGAAGTGGTAGAAAAAAAAGCTCGGCTTTGTTCCCTCATCTGCATCAGCACATTTAAATCTGGCCGGCAAGCTTTGCACAGATTTCAGCACCATGGACAGCTCCTTGCAGCACTCTGGTGCTGGATAGCTCCTTTGTTTGCCGGGCGCGGCATTTTTCCGCTCTGCAGCTTGCAGAGCCTAAAGGGTTAAAATGCAGCCCAACCCTGAAATTCCTTAGGATGACGTCATTTCCCCCACTCCCTGTCCCTTTAAGATTCCCTTCGCATGCGCTCTGCAGCTAGTCACTCGCTTCTCCTTTGTGTCGCCGCGGCAG	GAAAGCCA	379
PI-S-STON_1	SpliceB2_SHSY5Y_K_STON_1	SH-SY5Y high splicing	GTATGGGCGGTGCTAAGATCAATAAAGCGCTGTCGTGGTGCTGAAATTTCCTGTGCTCTGGTTTTCTTTGTTCGCGGGCGTGTCGCTGTCCGTGGTGCTGAAGGACAGCTCCCTCCTAGCTTAGCAAAGCGTTATCTTAGGCTGCAGAATAATCTCACTTCCTTTTAAAGCCGTGATTGCAGCAGCTGAAATAAATCAGGGTCTTTGGGCCCCAGCCAGGAATCCGCAAAGCGCCTAGCAACAGAAAAAATGCATGTAATGGCTCCCCTCCCCCTCACCCGGTTTCTTTGTCCCTGCATTCCCGGGCGGGGGAGGGTTTCCGGCGGGCGGAGCTAGCCCACTCCTACTCCCCTTCCCTTTTGTCCTCTGCGCGGCGCAG	GTAGTTTC	379
PI-S-STON_5	SpliceB2_SHSY5Y_K_STON_5	SH-SY5Y high splicing	GTAGTTGCCTTTGTTTGTGGATCAATCATGGCGGCACGCGCGCATGACGTCATTAAAAGCTCTTTGTTTCTCGGATTTGTGTGTGGTGTTCTCTTTCTTTCTCTGTGGTTAAGATAAAAATCCTCCCGGGTTCCTTGATTTTTGCGGCCGCGCCCTTAGCGCTGCATGCTTAAGCTATTATGTAACTGGAGCTGTCCAGGGTGCTGAAGCTCTTGCATTAGCATTCGGCGCCCGGCGCGGCAGGCTTGGTTGCCTAGCAACCGCAGGAATTTGCTGACTGGCTGCATTTTTTTAACCGCAAAATCTCGGCTGCGCTGTTTGAGTGCTGGACAGCTCCCCTTTGTTCACCGGTTTCCTCCCTCCCATTTCCCCGGCTCAG	AACCAATT	379
PI-S-STOF_5	SpliceB2_SHSY5Y_K_STOF_5	SH-SY5Y high splicing	GTCGGTGCATACAGGGTTAATTTTTTGCAGCGAACGTCGCGTGATTTAAGCTACTCTCCCATCCCCCCAGAATTTGAATGGGGCCCCTTCCTCCAATCGCTTTCGCAAGGGCTATAAAAAGCAGTGATTTCATCTGAAAGGAATCTGAAACAAAGGAGTCTGGGGGCGCCGGGCGAGGCGCAGGTTTGCGGGCGAGGGGGGCGTTCAGCTGCAGAGCTCTGATTAGCATTCAAAGGGAGCCATCTGGCAGCCAGATTTAGAGGGGAAGGAAAGCGGTTTCTTATCTCGCTAAGCTGCAGAGCCGGCGAGCGTAGGAGCACCAGATTTCAGCACCATGGACAGCGCCCGGCAGCTCTTTTGTTTGATTCTATGGCTCTAG	TATTTTCG	379
PI-S-STON_8	SpliceB2_SHSY5Y_K_STON_8	SH-SY5Y high splicing	GTTTGTAGCGCGGCTAAAATCTGCTTGTTCATGCAATTGCGCGGCGCGCTCGATGCGACGCGGCGCGCCCCCTTTGTTCTCTTGCTTTCATTGGCTCAAATCACAGCCTGCAACTATCTCCAAATCAGGCCCATTACATCATAGCCTATTCAAGCTAGTTCTGCTTTTCGCTCTGGTTCAGCACCATGGACAGCGCTCTGCTAGCTTGCATAAATCAGGCATCTGGAATGTGGCTGCAAAGCACAGTAATCACATAAAAAAATCTCAGCGCGGTTTCCTTTGTGCAGCCGAGTCATGGTGGGGGATGGGTGGCGCATGCCTGTTGCTAAGCAACGGTCCTTTGTTCTCTGCGCTGCACCGTTCTCGCGGCGGGCTGTAG	CACGGGCT	379
PI-S-STON_9	SpliceB2_SHSY5Y_K_STON_9	SH-SY5Y high splicing	GTATCCCCCTCCCCCCTCGCTGTGTGCGCGGCGAAGGTTGCTCATAAATGCAAATAAAATCCTTTGTCTGTCGCCGCCACCCTTCCGGCCTCTTATCTTTGTGTTTAAGCTGCATAAATCTGCAGCTGGCAGTTATGCAATCACAGCCTTTAAAAGAAATCTGGGCGCTGCAGGCTGCAAGCGCTGTCCATGGTACTGAAGTGCTGAGGCTGTGCTAAATGCCTGAAGGGTGACGTAATAGGCTAGTAAAATCAATCAGCATCTCGCGAGGACCCGCCCTTTCGCTTCCCCTTTGTTCCAAGGGGGGCGCGTTTCCTTTGTCCTTGCAAGAATGCTTGCTTAGCCGGTTATTTAACTGCGCTCCGTCTTGCTACAAAAG	GGAGAGTT	379
PI-S-STOF_10	SpliceB2_SHSY5Y_K_STOF_10	SH-SY5Y high splicing	GTAACAGGGCGTGGTGGGGGTTGCAAGCAATCAATAAACGAGCCTCTCTCCCCTGACGCCGCTTGGCCTCTTGCTTTGTTCTGCGCATCCCCCGCTCCAATCACAGCAGCCAGCGATGATGTCATCCTTTAGCTATCTTTGGTAAATTCTGCAGGGCTGCTCTGGGAGGAAGTGATAAAAGCAGATTGGGGGTCGCAGAGATTTGCATTTAAGCCTGACTCAGAGCCCAGAAATCTGGTGTGGGGGAGGGCTGGTGCAAGGATTCCGCGGCGCCGGGGTTTCTTTGTTCCGCCGCTCCGCCATGTGGTGCTGAAAGAGCGCTGCGCTTAGCAACGCCGGGGAGCTGTCCAAGGTACCTTTTCTGCTCTGCGCGCTGTAG	GTTACATG	379
PI-S-STON_6	SpliceB2_SHSY5Y_K_STON_6	SH-SY5Y high splicing	GTAATTTTTTCCGCTGCAGCTGCGGCTCGTGCGCCGAGATTTGCATTAATCTCGATGAGTCATTCTTTGTTCTTCCCGCTTTGTCTCCCTGCAAAACGTCTGGGTTTTATCAGCCAATAAAAGCTCAGTAAATCAGTGCTGACTGTTGCCATAGCAACTAGCTAAAACCAGGGGGGGATGGGAGGCAGGAAATAGTTAGCCTATGAATCGGGCCGGAGCTGCATTCCTTTTCAGGACCAGAGCTCTGGCCAGCGCCTAGCAACAATCAAGCGCCCTGCCGGGCGCTCTCCATGGTGCTGACCGTGCGGAGCAACCCGATCCGCGAACAAAGGAGTTCCCTTTTGAAATGAGCTGCATTTTTCTTCTCGTTGTTGCGAAG	GTATACGC	379
PI-S-STOF_3	SpliceB2_SHSY5Y_K_STOF_3	SH-SY5Y high splicing	GTACCGCGCGCTGTGATTTCTCCCTTTCTTAGTAACGCGGCTTGCTGAAAGGCGCTGTCCATGGTGCTAACCTACGCTTTCAGCACCGCGGCGCGCCGGCTGCTCTGCACGGTAGTGGTGCTGAAAGGGAAGCGATCAGATTTCAGGCAGAACAAAAGGGGGTTGTAAATTCTTTGCGTGGGGGAGGGCAGTGATTTTACTGCCAAAGAATGCCTTATCTCCTAGCAACCGGAGCAAGACTGTGGGGGGGAAGATAAGAAAAAAGAGCTGGGAACGCCTTTGTCTGCAGATTTGCAGCTATAGATTTTTCGGGATGACGTCATCCCAGCGCTGCGCAAGCGCGATAGCTAGCGGCCGGGCTTTGTTCTCGGTTTCTCAG	GAATTGAG	379
PI-S-STON_2	SpliceB2_SHSY5Y_K_STON_2	SH-SY5Y high splicing	GTCAGCGCCGCTAAATCTGTGCAATATGACTTTGCATTCGTGCTCGGCTTTTGTCTGAGTCTTTGTTCTCCCCGCCTGCAGTTAAATAAAATCCCTGCAATCTGTTTCCGGCGTTTTTTTATCTCTAAGCTCTGCTGCAGGGGGTGGTTAGCAATCAGGGCGCTGTCCAAGTGCTGAACAAAGAGAACCGCGGCTTGGACAGTTCCCTGGTGCTGAAATCAAATAGGGGCTGACGTAATCTCCTAGGAACTCAGAAAGGGGAAGTGCATTCCGCAGCCTTTGTGCGGCGCGGCTCCGCCCAGGGCTGAGATTGCAGCAAAAGGGTTAAGAGCCGCCCTGCTAGCTCAGCCGCGCCGCTCTGTTTCTTTGTTCTGCAAAG	CTGAGAGG	379
PI-S-STOF_8	SpliceB2_SHSY5Y_K_STOF_8	SH-SY5Y high splicing	GTGAGGGCGAAAAATGGCGGTTTGGCTCCCCCTTTAAATCACGGCGCGCCTCACATTGCAGTCCTTTGTTCCTCTAAATCAATGCACGGCCGCAACTATTCAGCACCTTGGACAGAGCCTAGCGTGCCGCATATCAGGACCACCAAAAAAGGAAATAGGCTGAGGTCATCTTTTTCTGCAAGAAACCCTGCACTTGAGTCTGCAGTGATTTCTTGCAAGACATGCTGAGGGGCCCCTTAAGGGGGTTGCCTAGCAACGGGAGTTGGCGAATTCCAGCCCGGATTTTTGCAAGCGGGGCAGGGGCGTTGCTTGATAAAGGCTGCGCAGCTCGGCTGCAGATTAGCTCACCGCTTCCTGCCTCTTTGTCTGCGCGGCGTAG	TCACCCTC	379
PI-S-STOF_12	SpliceB2_SHSY5Y_K_STOF_12	SH-SY5Y high splicing	GTAGGAGCCGCCGGTTCAGCACCCTGGAGCTGTCCAGCACCGCTTTGCTGACTCAAGCTTTGATTTGCAAAACGCTTAGCGCGCGCTGGGCCGGGCTTTGTCTGCCGTTGCCTAGCAACGCTGCTGTCCGCAGTCCTAATCACGGGTTTGCACAGACAAAGGATTTAGGGGGGAAAATAAATATTATCAGCCGGATGTGGTCCAGATTAAAGTGGGGGGTTGTGCACAAATCGCGAGAAGGGTGTGGTATCTCTTGGACCAGCTTGCAGCCTTTCTTTGTCTGCAAGCGCCCATAAATCCCAGCCCCGCCCTCCTCCCTGCAAAAGAAATCGCTGCATTCCTCTAGCGCATTACATCATCCTCTGCGTTGCCGGCGTAG	GTCTTCCT	379
PI-S-STOF_9	SpliceB2_SHSY5Y_K_STOF_9	SH-SY5Y high splicing	GTACGCGGCGGATTTCAGGACCATGGTCAGCTCCCATGCGCTGCTGCAGCCCTAGCGACTCCTTTGTTTGCATCCTTTCCCCGGAGCCGCGGCAGTGATTGCATTCCGAGGTTTCTGGTTTCCATAGCGATTTGGGGGAAGGGGGTGCCGGAAAGTAATCTGAGAAGAAAAACCTTGCCAGCAGCCCTTATCTATTCTCCCGGCTGCAGACCCCCTCCTCCAACTCTTATTGGTTGCAGTGATTTGGTTAAATGAGTCAGCGGCTTATCCTTGCGCAACGTCAGCCTTTGTCTGGAGCGCTATAAAAAGCGCCGCCATTTGCTGCAGCAGCTAAACTCCCCCTCCCCTTACGGGCGCGGCTATTGTCTGTGTCGCGCAG	CCACAAAG	379
PI-S-STON_12	SpliceB2_SHSY5Y_K_STON_12	SH-SY5Y high splicing	GTTAGTTTCGCTAATAAATCTGTCTCGCGTGACATCATCGCTTATGGCTGCTGCAATCCGGCGCGCAATCTCTTTGTTCCTCCCCTCCCCCGCAAATCTCGGCACGGGTTGGTTCCTCTTTGCGTTACGCCCCCTGCAATCCGGGCTGGCTCAAACAAAAGATGCTGCGCTCAGCGCTGAGCGGAGGGGAGCTGTCCAGGTGCTGAACCGACCGGCTTAGAAATAGAGGATGACGTAATAGGCTTGGTATTTCCTTTGCAAGAGGCAGGGCTGGATTTTTACTGTTTCGCTTTTTTCGCTGTCCAGCGCCTGCGTGCAGACAAAGGGACCACTTGCAGCGCTGGATGCCGGGATTTCAGAGGAATTTTTAACCCCGTAG	GTTTAAAT	379
PI-S-STOF_6	SpliceB2_SHSY5Y_K_STOF_6	SH-SY5Y high splicing	GTAAATGGCGGCCCCTGCAGCCGCCTGCAGAGACAAAAGACTGAGATTGCGTCACCGCTCTTTGTTCTCGGCGGGCCCCTCCCCCATTCCTAAATCACGGCGCCGGCTCGGCTGCAGGCTCTTATCAGCTTCCCCAGAAGGAGCTGTCTAACAAAAGAGCTGGTGCTGAAAGGGGAAGGGAGAAATCTGAGCCCTGCAGAGGCGCGCCTGCACAGCCAGAGCGCTGTCCATGGTGCTGATCAGCACTGATTGCGCGGACAGCAACCACGCCCAAATTCCTTTCCCCCCTATTCCGGAGAGAGCTGACAAAGCGCTTTTTTTCCGCGGCTGCAGCAGCCGGCTCCTTTGTTAAGCTATCGCTTTTTTCACGCCGGAATAG	GGGATTCG	379
PI-KS1	SpliceB3_SHSY5Y_K_STOF_8	SH-SY5Y low splicing	GTCTGTCACACTCACTTACCACTTCCCCCCGAATAAACCAGCCCTTTTGAGTTGACTTCCACTTTCACTTTTGTCTCAATGTAACTTCTGCTTGCCGGTTTCTGTTCGGGTGGGGCAGAAATAAAATTTCGAAACTTACTGCTTTTCCCTTTTCCTAAAGCCACCTGCTTCCCGGCTAAAGTCCAGCCCTGGGGCCCTTTTCCCCCTGCCCCACCCAGTTTAATGGTATCTCCTGACAGCAGATGGATGTTGTTTACGAGGAAGTCGGTTGAAGGTCGGTTAGGGCTGTTTCTCGGTATTGGGTTGTGTAATAACCGGCTCTGCCCCACCCTAACCACTTCCTCTTTCTTCGGGGAAACAGCCTATCTTCCCCTAACAG	CGTAAATT	379
PI-KS2	SpliceB3_SHSY5Y_K_STON_6	SH-SY5Y low splicing	GTCAGTTACTACACCAGGGCTTAAGGTCCCAATTAAAAGCCCCCAATCCCTCCAAATAATAAATTGGACTTAAAAATCATAACCGTGTGTCTCTTCTTTTGCTTGCAGCTATTATTCGGTTAACTCTCTAAAGCCTTTGCGCAACGTTCCGGAAGTCTGAATTGACTCAGCCTGGGGCGAGTAGATAGTGACCTTTAGCATCAAGGGAGTGGCAGTAAACAACCCAGCGTAACATGGGAGAGGCCCTAGTTCCTCTTACCAATTTCAAAACTCTCTTCCGTTTGCTTATCTCTTGTGGCCAGAACAGGGCGGGTAGCTGAGCCACACCCGCCCAACCGCAGAAAAACTAGTTAGTTCCCGGCCTATTTCCTCTTACCAG	CCCATACC	379
PI-KS3	SpliceB3_SHSY5Y_K_STON_5	SH-SY5Y low splicing	GTAAAGGCAGTTTGAATTGACTGTAACCCCCCAAAAACTCCCCCCCGCCTCTAATAAACTAATTTTTTTCTCAAACCACTGACAGTATGCCTGGTGTTTTTCTTCCACAGCTCGATTGCGCAACTTTTAAAGCACGATAAGAGGAAGTGTCAGGAAAACCAGAACTTTGCTCAAGGTTAAACAGGTGTTAGGCAAACTAGCTTTCATAAAAACAAGTTATAGGGCTGACTCACCATGGGAGAGGCTATTTTTCCGAGAACGGCCGTTGTAACTGTCACCCCAGGCTGCAATTTCCTGGGTGTGGTTAGCTTTTTTAAGGCTACTTCCCTTATCTTCTCAGCACAGAGGCAGGCCTGTAACCGCCCTATTGCGATCTCAG	TTCGGCTT	379
PI-KS4	SpliceB3_SHSY5Y_K_STOF_7	SH-SY5Y low splicing	GTGAAGAGGCTTCCTTGTAGCTTTCCTCCCCCCGTTCTGCACCCTTTCGTTTTCTCACCCCACTTCCTCCTTTTAGCTCATTGACACCACCTAGTGATTCTTTCTTGCACCCAGGGCTTGTCCCCTGCACTGACCTTTGCTCCTTATTGTACGCAATAAATGGAGTTTTTGAACTTTGCCTGCGGCTGTTGTTTTTCTTAGAAGTTTGTTTATCAACCCCCACCAAGGACAGCCGTTAGGCACTCCCTCTGAGTCATATCGCTCTTAACCATATTTCCTTCCTGGAACTAAGGGCGGGGTGCCCTGCGGGCAGAGAGGGTTGTTACAACACCCTAGTTCGCAGAAGAGGAAGTGGCCGCCCGCACCTCTCGCTCCGCAG	GTCGGAGA	379
PI-KS5	SpliceB3_SHSY5Y_K_STON_3	SH-SY5Y low splicing	GTGAACAAGTGCACTAGGGATGAGGGGGGGCCCAAGTTTCTGTTCTAAATACATAAAACTTGTGGTTCTAAAGTGAAAGTAATTGTACTTCCCGTGTGGTTTTTTCAGGGAATAAAGGTCGTTCTGCTCAGTGCTGCCTGAGTCCTTGCGAAATCCATCTTATCTATACCTCCCGGCATAAACAACGCCTAGGGCCCCACTTTTAAAATGGGTTGTTGGACCTGTGAACTTCCTGTTATTTAAGTTGGTGTTTTACTCAGCAATTGCACCAACGCCCTAGTTTTACTCACTTCCTCTATTTGCGGGCGTAACCGCCGGCCCTCAGGCAGGGTGGGGCGGCGAGATAAGTTTCAAAATACCCATGCGGTCCTTGTGACAG	GGTCTATC	379
PI-KS-STON_8	SpliceB3_SHSY5Y_K_STON_8	SH-SY5Y low splicing	GTACGGGAGTAAAAGAGAGGCACAGTAGGCACACGTAAGCCAGCCTACCCCCCAGGCCACCTCTATCGGACTTTGCACCTGTTAATGCTTGTAATCTCTGTCTTGCAGGCAAATAATTAAAAGAAGTAAGACTGACTGTCTCGAGTTTGTATTCAATTGCGCAAAGCGTACCGGGGCAGAGGTAGCCGCGCGGGGCCCCCAGGCACTTCCTTATTGCAACATCCCGTAAACAAGAACTTTCTTTCGGTTTCTCTGTGGTTAAACTGAAGATAGCAGGGCCACACCCATGACGCGGCTGCCTGGGGAAAACAGGAACTGACAGTTTCAAGATTAGACTTTCCTCTTTCCCATAACTGCAAATTACACTTCCCCATAACAG	GACTAGAT	379
PI-KS-STOF_1	SpliceB3_SHSY5Y_K_STOF_1	SH-SY5Y low splicing	GTAGCTTAAGGAACCTCTCACCTTGGCCCCCCAGTATTCATCCTTGTCCCGCCGTAGTCGTTTCACTTTCGTTTCTTAGCTGTACTTAGCTCTTCTTCCGTGTTGCAAGGTCACCCACCAAATGACTCACTTGTTTGCTATCAGCACTGTCCAGCCCATCCCTCTCTTTCTCCCTGCAAATTACCCAACCTGCTTTTTTCAAAATAAACAAGTTTATAACCCTTTGGACTTGGGGTTATGTTTTTCGCGCCGTTATCTAGGGGCCCCACTTCCTTGTTCTTTCTCGGAAAAGGGAGGGTTTCGCAAGCAGCAGGGTGTGTACAGTAACTTCTGCTTTTAGTTTCGTTTCATTTTTAAACTTCACTTTTGGGGACATCAG	ACTCGCTT	379
PI-KS-STON_9	SpliceB3_SHSY5Y_K_STON_9	SH-SY5Y low splicing	GTTTGTCAAAACGAAAGTGCTTGCACCAATGTTCCCCCCTAAAGCTAATTAAAGTTTAGTATGCCAATTACCCGGTGTAAAATGTCGCCCTTAATTTGTTTGTTTCAGAAATCTAGTGCTCCCAGCTTGCTCTCCTCCCTTTCACCTCGTAAAGCTTACCAGGGCAAAGTGCGGGGCCCAGCCCCAGGCCAAGTTCCTGTTTACAGCAATTGCCACATAGTCGTTGAAACCGCCGGAAGGGCCCTGTGCGAGCTAAGATAAGGGTGTGGCCCATGCCCTTGCGGTTTCTTGCTAAACTGTGGGGGAGGGGAGGCTAAGGTTAAGTTGGGCGTAGGCTTCCTTCAGATCCGTTTACAGGGCACATAGCTTACATCAACAG	GCTCAACG	379
PI-KS-STOF_4	SpliceB3_SHSY5Y_K_STOF_4	SH-SY5Y low splicing	GTAAATGAGCCCCCCAAAACACCTGTACCCACAATAAAAAACCTTTTAACTCACCGGAGTCGGCTTTTGCTTGTCTGTTTTTTTGTCGGGGAAAATAGCTTTTTCCCGGAAGTGGGCAGAGTCCTGTTCTGTTCTTACTCATTTCTTCCTCCTAACCTTGAACTTTGCTTGCGCAAGACTTTAGCCTCCACCCAAACCGCCCCGGGGCAGGTGGTTAGGGCAGGATGTTTTTCAGCTTTATGGGGAAATAACTTGCGAAGTCATCCCCGCCCCCACCCTGGGGCCCTTATCTCTCTGAGCAGAACAGAAACGGACTTTGGTCTAACGGTCTGAGTCAACTTCCCCGTGGTCAGAAAAACATACCAGCTTCCTTCTTTAG	CGCGCTCG	379
PI-KS-STOF_2	SpliceB3_SHSY5Y_K_STOF_2	SH-SY5Y low splicing	GTATGATGTTTACCCCCCCAGTGTAATTTTTTAAAAAAATAAAGAATACTTTCTCTTACTTCCGTGTTTTGCTGCTTTTCTCTCTGCTTGCGCAACTCCCCCGCCCTAGGCGCAATTAGAGCAAAGAGCAGGGTTCATTTACAGCAGTTAGCCCATAAGGCCACCTAATTGCTCTTCCCAGGCCCCCACCCATGCCTGCCCGAGGGCGATAGCAGGAGGTTGCAAAACAGTGGTTTTAGAGTCCGTTTCTCGGAAAAGGGTGCAAAGCCCCAGATAAGGACCCGCCCTGTTTACTTTCGTATTCTTAGTCACTTCCCCGTACTTCCTTAAACTGAGAAAGCTCAGTTTAGTTTTTACTAGTTTGAAATTCGTGTCACAG	GTACACTT	379
PI-KS-STOF_11	SpliceB3_SHSY5Y_K_STOF_11	SH-SY5Y low splicing	GTGAGTCAGGTGCGCAAACTGTAACCCCCCCAATAAAAAATTAAAAGAAAAGAGACCCTTGTACTGTGTTTTGTTTGGGTTTTTCTTACTTTAAACGGCCGCGCCTTGCTTCCGGATATTTCTTCACCCTTCCCCCAGTAGCCCTGCTGTAAACAAGAGATAAGGAAGTGGTTGCCCTAGGGCAGGGTCCACCTGGGTTCTCAGAAAAACGGACTCCTACCCACTTTATCTGAGTCATGCCAGTTTCATTTCCCTTAGGGCGGGTCCTGGGGTTTTTTAGTTTCAATTTAGTTCCTCTTCTGGGAAAAGTACAGCGGACCAGGAAGTGTTCAGTGAGTCGCACGGAGGTAAGTATAGAGCTGACATGTTAAACCCACAG	TGGTTCTT	379
PI-KS-STON_4	SpliceB3_SHSY5Y_K_STON_4	SH-SY5Y low splicing	GTATGGACACACTGCTAATTACTATGCCCCCCCCGAACTGTTTTAAGCCCCCAATAAACGATTTTGCAATTAGACTTCCTGGTCCTGTGCTTTATCTCTTCTCCCTCGGGGGAAGGTTGGGCAAGGTTGGGAACGGCCTTGAGCAACAAGTAGACAGCTTGTTTTTGTACTTTGAGCCCATTTCCGCCTTCTTATCACACGCCCAAACACTTCCTCAAATAACTGAAAACACACGTCAGTAACCACATTCGGCTGGTATCAGGAACGCCCTGAGGCCGCCCTAGGCTGACACACCCATGTGCTCTGGGTAGATACGCATAGGGGGAAATATGAGGAAGTTGCGGTACTCTGTTTAAGGGCAAGCTAACTAATTCCACAG	GTAAATGC	379
PI-KS-STOF_9	SpliceB3_SHSY5Y_K_STOF_9	SH-SY5Y low splicing	GTCAGTTGCCCCCGTAGTTTCTGTACCCCCCAACAAATAAAAATTCATACCTAAGCCCCGGCTGTTTCTCCTTTCGTTTCCTGCGCCTTGCCTCATTCTGCGGTTTGGGGGAGGGGACCTAGGCGCCGGAGGGGAAAGGTTGTCAGTAATTTATGGCTCCAATTCCTTTCCTGAACTTTAGCCCGGGGCTAACTGTAAACAGGTGGCAGGGAAGATAGGGCCACGCCCAATGCGGTTACACAACCCTTATCAGTTTGAGGAAGTCGCAGGGCGGTTGTTTTTCTGACAGTTTTTCGGTTTCATTTTACCAGGAATTACCCTCCTCCCCACCCAGTTTTCACTTCCCTTAGTACAGTTGAACCTTGTGAAATTCTAACAG	CTCAGTAA	379
PI-KS-STOF_12	SpliceB3_SHSY5Y_K_STOF_12	SH-SY5Y low splicing	GTAAATAAGTTGCACCTGCCGCCCCCCTTCTAACCCAGTTTCTAAGCCCAATAAAGTTTGTCTGGAGTTACCAACCTGCTTGTAGTCTGTCGTCTGTTTTTCCTTGAAGCAATTTTCTTCCTTTTGCTACCCTGCCCCCACTAGCAGGGCGAGGCTTCCGGGTGCTGTTTCCGATTTCCCCATCCTTATCTTCACGCAGACAGACGGACTTTACCCTTATGACTCAGCTCCCTCGGGGCAGGAACTGGGTACACCCTTGTGTTTTTTACCGTTTAACCGCATTTCCCTGAAAGCCCCACCCTGCTAATTAGCAGAAGTCTTTCACAACTTCTCGGTTTTACTTTCACTCCTATTTCCACACATGCACGCCCTTCCCCAG	CTCTGTCG	379
PI-KS-STON_1	SpliceB3_SHSY5Y_K_STON_1	SH-SY5Y low splicing	GTGACTAAAATCTTAACTTCCTCACACCCCCAATAAAAAAAAACCACCTAAAAAAAAGACTGAGAAGCGAAACTAACTTGTGGCCTCTCTTGACATTTTTTTCCCCAGATCCACCCTGAACCTTTGCTCCACATCTGTTTGAACCGCAATAAAGTGTAATAAAACTTGCCTCTGGCCTCAGGTTGTTTAACTGTGGATGGGCGTATTTCTGGGTTAAAAGCAAGCAGTTCCGGGAAAAGGGCTTCCCGTTTCGAAATACCACCAACGGCCATATCAGCTAAAAACAGGCAGCCACAGGGCGGGGCCCGGAGCGGTTTGCCCCTGCAGGGGCCTCTTCCTGTTTTGAGTTAGATTACTAGAACCTTGCGTACTCCCTCAG	GGTTTTAA	379

### Sheet: Primer and Plasmid Sequences
Description	Sequence
pAM_BP_016_1	tgcggtgggctctatggagatctatcgatgttctggggatgcggtgggctctatggcttctgaggcggaaagaaccagctggggctctagggggtatccccacgcgccctgtagcggcgcattaagcgcggcgggtgtggtggttacgcgcagcgtgaccgctacacttgccagcgccctagcgcccgctcctttcgctttcttcccttcctttctcgccacgttcgccggctttccccgtcaagctctaaatcgggggtccctttagggttccgatttagtgctttacggcacctcgaccccaaaaaacttgattagggtgatggttcacgtacctagaagttcctattccgaagttcctattctctagaaaggagtgggaattggctccggtgcccg…
primAM030_BP_mScarL_exon_amplify_F	AAGAAGACAATGGGCTGGGAAG
primAM105_BP_mScarR_exon_barcode_R_w_UMI_RT	GTTCAGACGTGTGCTCTTCCGATCTNNNNNNTAGAAGGCACAGTCGAGGCTG
primAM060_universal_illumina_r2	GTTCAGACGTGTGCTCTTCCGATCT
